# The acetylase activity of Cdu1 regulates bacterial exit from infected cells by protecting *Chlamydia* effectors from degradation

**DOI:** 10.1101/2023.02.28.530337

**Authors:** Robert J. Bastidas, Mateusz Kędzior, Robert K. Davidson, Stephen C. Walsh, Lee Dolat, Barbara S. Sixt, Jonathan N. Pruneda, Jörn Coers, Raphael H. Valdivia

## Abstract

Many cellular processes are regulated by ubiquitin-mediated proteasomal degradation. Pathogens can regulate eukaryotic proteolysis through the delivery of proteins with de-ubiquitinating (DUB) activities. The obligate intracellular pathogen *Chlamydia trachomatis* secretes Cdu1 (ChlaDUB1), a dual deubiquitinase and Lys-acetyltransferase, that promotes Golgi remodeling and survival of infected host cells presumably by regulating the ubiquitination of host and bacterial proteins. Here we determined that Cdu1’s acetylase but not its DUB activity is important to protect Cdu1 from ubiquitin-mediated degradation. We further identified three *C. trachomatis* proteins on the pathogen-containing vacuole (InaC, IpaM, and CTL0480) that required Cdu1‘s acetylase activity for protection from degradation and determined that Cdu1 and these Cdu1-protected proteins are required for optimal egress of *Chlamydia* from host cells. These findings highlight a non-canonical mechanism of pathogen-mediated protection of virulence factors from degradation after their delivery into host cells and the coordinated regulation of secreted effector proteins.
