## Supplemental Table 3 for "The acetylase activity of Cdu1 regulates bacterial exit from infected cells by protecting *Chlamydia* effectors from degradation": S. Table 03_Tube 1 co-precipitating proteins (Human).xlsx

### Sheet: NON Ub HS proteins_Mock infect.
Human proteins (non ubiquitinated) enriched in mock infected Hela cells (absent in Hela cells infected with L2 and cdu1 GII)
			Mock vs. L2 volcano plot				Mock vs cdu1::GII volano plot
Protein IDs (UniProtKB)	Protein	Protein names	Fold change	Log2 Fold change	t test p	-Log10p	Fold change	Log2 Fold change	t test p	-Log10p
A0A024RCX8	Peptidyl-prolyl cis-trans isomerase	PPIL1	1.13186e-08	-26.3967	0.00714144	2.14621	1.15726e-08	-26.3647	0.00714144	2.14621
A3RJH1	ATP-dependent RNA helicase DDX1	DDX1	0.00468833	-7.73671	0.00697661	2.15636	0.00100665	-9.95622	0.00683051	2.16555
B7ZLW0	Lipoma-preferred partner	LPP	0.0476583	-4.39113	0.00523352	2.28121	0.0376284	-4.73203	0.00553089	2.25721
I6L9E8	Protein FAM98A	FAM98A	2.98811e-09	-28.3181	0.00792353	2.10108	2.91371e-09	-28.3545	0.00792353	2.10108
O75525-2	KH domain-containing, RNA-binding, signal transduction-associated protein 3	KHDRBS3	0.0159513	-5.97018	0.00283458	2.54751	0.00867132	-6.84953	0.00505536	2.29625
P83369	U7 snRNA-associated Sm-like protein LSm11	LSM11	1.06179e-07	-23.167	0.00628563	2.20165	1.08275e-07	-23.1388	0.00628563	2.20165
Q00839	Heterogeneous nuclear ribonucleoprotein U	HNRNPU	0.0385292	-4.6979	0.000884126	3.05349	0.0298695	-5.06518	0.000482299	3.31668
Q86V81	THO complex subunit 4	ALYREF	0.0461779	-4.43665	0.000948567	3.02293	0.00272027	-8.52203	0.00755084	2.122
Q9BTC0	Death-inducer obliterator 1	DIDO1	5.002e-09	-27.5748	0.00288719	2.53952	4.95663e-09	-27.588	0.00288719	2.53952
Q9BY77	Polymerase delta-interacting protein 3	POLDIP3	7.58783e-09	-26.9737	0.00821005	2.08565	7.39208e-09	-27.0114	0.00821005	2.08565
Q9Y3I0	tRNA-splicing ligase RtcB homolog	RTCB	0.00648036	-7.26971	0.000797441	3.0983	0.00137937	-9.50178	0.00131626	2.88066
V9GZ56	U6 snRNA-associated Sm-like protein LSm4	LSM4	0.0521867	-4.26017	0.00956803	2.01918	4.1905e-08	-24.5083	0.00620841	2.20702
Human proteins (non ubiquitinated) enriched in mock infected Hela cells (absent only in Hella cells infected with L2)
			Mock vs. L2 volcano plot
Protein IDs (UniProtKB)	Protein	Protein names	Fold change	Log2 Fold change	t test p	-Log10p
A0A024R1U0	Ran GTPase-activating protein 1	RANGAP1	0.128088	-2.96479	0.00509026	2.29326
A0A024R8H5	TNF receptor-associated factor 2	TRAF2	0.227724	-2.13464	0.00941796	2.02604
A0A0S2Z3K4	BAG family molecular chaperone regulator 1	BAG1	0.0380787	-4.71487	0.00061123	3.2138
P42771	Cyclin dependent kinase inhibitor 2A	CDKN2A	2.46069e-08	-25.2764	0.0019539	2.7091
P46776	60S ribosomal protein L27a	RPL27A;L27a	0.0836512	-3.57947	0.00101119	2.99517
P62906	60S ribosomal protein L10a	RPL10A	0.209031	-2.25821	0.00280993	2.5513
Q5RLJ0	RNA transcription, translation and transport factor	RTRAF (C14orf166)	0.0142496	-6.13294	0.00904199	2.04374
Q5VW36	Focadhesin	FOCAD	0.0774224	-3.6911	0.00505386	2.29638
Q6FI27	Glycogen synthase kinase-3 beta	GSK3B	0.156855	-2.6725	0.00602748	2.21986
Q6PJG6	BRCA1-associated ATM activator 1	BRAT1	0.21093	-2.24516	0.00987141	2.00562
Q8ND56	Protein LSM14 homolog A	LSM14A	0.000947012	-10.0443	0.00100426	2.99815
Q96BH1	E3 ubiquitin-protein ligase RNF25	RNF25	0.11036	-3.1797	0.00896644	2.04738
Q9BXP5-4	Serrate RNA effector molecule homolog	SRRT	0.0300387	-5.05703	0.00877156	2.05692
Q9BZK7	F-box-like/WD repeat-containing protein TBL1XR1	TBL1XR1	2.89956e-07	-21.7177	0.00037336	3.42787
Q9UPT8	Zinc finger CCCH domain-containing protein 4	ZC3H4	0.0235924	-5.40553	0.00513447	2.2895
Q9Y520	Proline rich Coiled-Coil 2C	PRRC2C	2.62867e-07	-21.8592	0.00786955	2.10405
Human proteins (non ubiquitinated) enriched in mock infected Hela cells (absent only in Hella cells infected with cdu1 GII)
			Mock vs. cdu1 GII volcano plot
Protein IDs (UniProtKB)	Protein	Protein names	Fold change	Log2 Fold change	t test p	-Log10p
A0A024R566	Splicing factor 1	SF1	1.6271e-09	-29.195	0.00904049	2.04381
A0A087WXM6	60S ribosomal protein L17	RPL17	0.122137	-3.03343	0.00149283	2.82599
A0A0D9SF63	F-box-like/WD repeat-containing protein TBL1XR1	TBL1XR1	2.89616e-07	-21.7194	0.00037336	3.42787
A8K4N2	DNA topoisomerase;DNA topoisomerase 3-beta-1	TOP3B	7.49457e-08	-23.6696	0.00851454	2.06984
E7EPN9	Protein PRRC2C	PRRC2C	2.69368e-07	-21.8239	0.00786955	2.10405
E7EWK3	ATP-dependent RNA helicase DHX36	DHX36	0.127518	-2.97123	0.00013831	3.85915
E9PLK3	Puromycin-sensitive aminopeptidase	NPEPPS	0.208215	-2.26385	0.0068522	2.16417
F8W6I7	Heterogeneous nuclear ribonucleoprotein A1;	HNRNPA1	0.124719	-3.00325	0.00691775	2.16003
J3KNL6	Protein transport protein Sec16A	SEC16A	0.00299063	-8.38533	0.0035206	2.45338
O94913	Pre-mRNA cleavage complex 2 protein Pcf11	PCF11	1.19438e-08	-26.3192	0.00591686	2.22791
P62249	40S ribosomal protein S16	RPS16	0.182907	-2.45082	0.00154881	2.81
Q01844-6	RNA-binding protein EWS	EWSR1	0.00575856	-7.44008	0.00455598	2.34142
Q2L6I0	Serine/threonine-protein phosphatase 1 regulatory subunit 10	PPP1R10	0.00576943	-7.43735	0.00978714	2.00934
Q8IWX8	Calcium homeostasis endoplasmic reticulum protein	CHERP	0.0751708	-3.73368	0.000979939	3.0088
Q8N726	Tumor suppressor ARF	CDKN2A	2.44559e-08	-25.2852	0.0019539	2.7091
Q8ND56-2	Protein LSM14 homolog A	LSM14A	1.43716e-09	-29.3741	0.00103615	2.98458
Q92804-2	TATA-binding protein-associated factor 2N	TAF15	0.110651	-3.17591	0.00970443	2.01303
Q9BTQ7	60S ribosomal protein L23	RPL23	0.229547	-2.12314	9.70304e-05	4.01309
Q9Y3B4	Splicing factor 3B subunit 6	SF3B6	0.0386784	-4.69233	0.00912189	2.03992

### Sheet: NON Ub HS proteins_CT infect.
Human proteins (non ubiquitinated) enriched in Hela cells infected with CT (L2 and cdu1 GII)
			Mock vs. L2 volcano plot				Mock vs. cdu1 GII volcano plot
Protein IDs (UniProtKB)	Protein	Protein names	Fold change	Log2 Fold change	t test p	-Log10p	Fold change	Log2 Fold change	t test p	-Log10p
A0A024R3P1	Sphingolipid delta(4)-desaturase DES1	DEGS1	2431700	21.2135	0.00176713	2.75273	7240250	22.7876	0.00363346	2.43968
Q9H1C3	Glycosyltransferase 8 domain-containing protein 2	GLT8D2	2698200	21.3636	0.00598044	2.22327	10700500	23.3512	0.00269206	2.56992
Human proteins (non ubiquitinated) enriched only in Hela cells infected with L2
			Mock vs. L2 volcano plot
Protein IDs (UniProtKB)	Protein	Protein names	Fold change	Log2 Fold change	t test p	-Log10p
A0A024R3A8	Serine/arginine-rich splicing factor 8	SRP46	11772500	23.4889	0.00650184	2.18696
A0A024RCM3	Spliceosome RNA helicase DDX39B	DDX39B	382850	18.5464	0.00350847	2.45488
B2R514	COP9 signalosome complex subunit 6	COPS6	4.37864	2.13048	0.00582785	2.23449
B4DIT7	Protein-glutamine gamma-glutamyltransferase 2	HEL-S-45	976545	19.8973	1.62978e-06	5.78787
B4DQY1	Serine/threonine-protein phosphatase 2A subunit A alpha isoform	PPP2R1A	5.06455	2.34043	0.00964542	2.01568
Q08ET0	ATP synthase F(0) complex subunit B1, mitochondrial	ATP5F1	11.23	3.48928	0.000735555	3.13339
Q13433	Zinc transporter ZIP6	SLC39A6	6695350	22.6747	0.00468335	2.32944
Q15397	Pumilio domain-containing protein KIAA0020	KIAA0020	17.909	4.16262	0.00753516	2.12291
Q56VL3	OCIA domain-containing protein 2	OCIAD2	14.7852	3.88609	0.00549541	2.26
Q59EL2	COP9 signalosome complex subunit 2	COPS2	4.42159	2.14456	0.00740144	2.13068
Q6IBN4	Enoyl-CoA delta isomerase 2, mitochondrial	PECI	855210	19.7059	0.00154462	2.81118
Q6WRI0	Immunoglobulin superfamily member 10	IGSF10	8741550	23.0595	0.0017897	2.74722
Q86W42-3	THO complex subunit 6 homolog	THOC6	526125	19.005	0.00957743	2.01875
Q9BXY0	Protein MAK16 homolog	MAK16	7911600	22.9155	0.0068547	2.16401
Q9UK61-3	Protein FAM208A	FAM208A	116935	16.8353	0.00630091	2.2006
Q9Y225	RING finger protein 24	RNF24	3659800	21.8033	0.00930364	2.03135
			Mock vs. cdu1 GII volcano plot
Protein IDs (UniProtKB)	Protein	Protein names	Fold change	Log2 Fold change	t test p	-Log10p
Q01082-3	Spectrin beta chain, non-erythrocytic 1	SPTBN1	0.0327863	-4.93076	0.00591113	2.22833
O43491	Band 4.1-like protein 2	EPB41L2	0.0930888	-3.42525	0.00827162	2.08241
Human proteins (non ubiquitinated) enriched only in Hela cells infected with cdu1 GII
			Mock vs. cdu1 GII volcano plot
Protein IDs (UniProtKB)	Protein	Protein names	Fold change	Log2 Fold change	t test p	-Log10p
A0A024QZY5	Serine/threonine-protein kinase PRP4 homolog	PRPF4B	10.0096	3.32332	0.00601108	2.22105
A0A024R455	Rhomboid-related protein 4	RHBDD1	14339000	23.7734	0.00730215	2.13655
A0A024RAI1	Actin-related protein 3	ACTR3	58.2082	5.86315	0.00722206	2.14134
A0A1U9X9D5	Valine--tRNA ligase	VARS	39.0059	5.28562	0.00988166	2.00517
A6PW57	Phosphatidylinositol 4-phosphate 5-kinase type-1 alpha	PIP5K1A	21674500	24.3695	0.00524974	2.27986
A7LNJ1	Sodium-dependent phosphate transporter 1	SLC20A1	16.6502	4.05746	0.000475421	3.32292
A8YXX5	Mitochondrial carrier homolog 1	PIG60	9717000	23.2121	0.00602349	2.22015
B4DGN8	Procollagen-lysine,2-oxoglutarate 5-dioxygenase 1	PLOD1	4.15513	2.05489	0.00903244	2.04419
B5MCR8	Zinc transporter 6	SLC30A6	8.10424	3.01868	0.00223919	2.64991
D6RFI3	Protein YIPF	YIPF3	7137700	22.767	0.00511022	2.29156
F6XEV2	Calcium uptake protein 1, mitochondrial	MICU1	3621600	21.7882	0.00717957	2.1439
H0YNE5	Regulator of microtubule dynamics protein 3	RMDN3	20985000	24.3229	0.00984119	2.00695
H0YNG3	Signal peptidase complex catalytic subunit SEC11	SEC11A	7.37338	2.88233	0.00875831	2.05758
O14893	Gem-associated protein 2	GEMIN2	4595300	22.1317	0.00226504	2.64492
Q53GL1	Nicotinamide-nucleotide adenylyltransferase	NMNAT1	70211500	26.0652	0.00322554	2.4914
Q59FI2	Receptor-type tyrosine-protein phosphatase F	PTPRF	512435	18.967	0.00345048	2.46212
Q6IPN0	Reticulon-4	RTN4	5.84365	2.54687	0.00903457	2.04409
Q86U70-3	LIM domain-binding protein 1	LDB1	4.11405	2.04056	0.00882746	2.05416
Q86VR6	Probable ATP-dependent RNA helicase DDX10	DDX10	18623000	24.1506	0.00750213	2.12482
Q8NBU5	ATPase family AAA domain-containing protein 1	ATAD1	4259900	22.0224	0.000239112	3.6214
Q8TCJ2	Dolichyl-diphosphooligosaccharide--protein glycosyltransferase subunit STT3B	STT3B	5.66339	2.50166	0.00371095	2.43052
Q92604	Acyl-CoA:lysophosphatidylglycerol acyltransferase 1	LPGAT1	5.3184	2.41099	0.00738607	2.13159
Q99988	Growth/differentiation factor 15	GDF15	152740000	27.1865	0.00714691	2.14588
Q9BU23-2	Lipase maturation factor 2	LMF2	5.52696	2.46649	0.00410873	2.38629
Q9BVQ7	Spermatogenesis-associated protein 5-like protein 1	SPATA5L1	675240	19.365	0.00384646	2.41494
Q9H7Z7	Prostaglandin E synthase 2;Prostaglandin E synthase 2 truncated form	PTGES2	8.52312	3.09138	0.00647989	2.18843
Q9HC03	Dolichyl-phosphate beta-glucosyltransferase	ALG5	5.17986	2.37291	0.00823784	2.08419
Q9HD33-2	39S ribosomal protein L47, mitochondrial	MRPL47	4.34422	2.1191	0.00697897	2.15621
Q9NZM1-6	Myoferlin	MYOF	5.89863	2.56038	0.00576097	2.2395
X5D2J9	General transcription factor II-I	GTF2I	8.32753	3.05789	0.00250554	2.6011
