## Supplemental Table 4 for "The acetylase activity of Cdu1 regulates bacterial exit from infected cells by protecting *Chlamydia* effectors from degradation": S. Table 04_GO Tube1 co-precipitating Human proteins.xlsx

### Sheet: Summary table
Category	Term	Description	LogP	Log(q-value)	Protein names
Reactome Gene Sets	R-HSA-8953854	Metabolism of RNA	-12.3031	-7.95751	HNRNPU,RPL10A,RPL27A,RPS16,SF1,ALYREF,CHERP,RTCB,PCF11,SF3B6,POLDIP3,LSM11
Reactome Gene Sets	R-HSA-73856	RNA Polymerase II Transcription Termination	-6.2983	-2.652	ALYREF,PCF11,POLDIP3,LSM11,HNRNPU,PPP1R10
CORUM	CORUM:3055	Nop56p-associated pre-rRNA complex	-5.53086	-1.96339	HNRNPU,RPL10A,RPL27A,RPS16,CDKN2A,GSK3B,TBL1XR1,NPEPPS,RTCB,SF1
GO Biological Processes	GO:0034504	protein localization to nucleus	-3.19703	-0.477723	HNRNPU,PPP1R10,RANGAP1,CDKN2A,LSM11
GO Biological Processes	GO:0033157	regulation of intracellular protein transport	-2.89464	-0.267733	GSK3B,RANGAP1,NPEPPS,HNRNPU
KEGG Pathway	hsa05163	Human cytomegalovirus infection	-2.88909	-0.267733	CDKN2A,GSK3B,TRAF2,DIDO1,HNRNPU,SF1,RANGAP1,RPS16,PPP1R10,BRAT1
GO Biological Processes	GO:0032446	protein modification by small protein conjugation	-2.32289	0	RANGAP1,TRAF2,NPEPPS,RNF25,CDKN2A
GO Biological Processes	GO:0001701	in utero embryonic development	-2.24398	0	RTCB,SF3B6,TBL1XR1
WikiPathways	WP3888	VEGFA-VEGFR2 signaling pathway	-2.07505	0	GSK3B,RPL10A,PRRC2C
GO Biological Processes	GO:0006417	regulation of translation	-2.00968	0	HNRNPU,LSM14A,POLDIP3
A nalysis done using Metascape

### Sheet: Annotation
MyList	Gene ID	Type	Tax ID	Homologene Gene ID	Homologene Gene Tax ID	Gene Symbol	Description	Biological Process (GO)	Kinase Class (UniProt)	Protein Function (Protein Atlas)	Subcellular Location (Protein Atlas)	Drug (DrugBank)	Canonical Pathways_x000D_	Hallmark Gene Sets_x000D_	R-HSA-8953854 Metabolism of RNA	R-HSA-73856 RNA Polymerase II Transcriptio	CORUM:3055 Nop56p-associated pre-rRNA com	GO:0034504 protein localization to nucleu	GO:0033157 regulation of intracellular pr	hsa05163 Human cytomegalovirus infectio	GO:0032446 protein modification by small	GO:0001701 in utero embryonic development	WP3888 VEGFA-VEGFR2 signaling pathway	GO:0006417 regulation of translation
B7ZLW0	4026	uniprot	H. sapiens	4026	H. sapiens	LPP	LIM domain containing preferred translocation partner in lipoma	GO:0098609 cell-cell adhesion;GO:0007155 cell adhesion;GO:0022610 biological adhesion		Predicted intracellular proteins; Cancer-related genes:Mutational cancer driver genes; Disease related genes	Cytosol;Focal adhesion sites (Supported)		(M232)PID ECADHERIN STABILIZATION PATHWAY		0.0	0.0	0.0	0.0	0.0	0.0	0.0	0.0	0.0	0.0
I6L9E8	25940	uniprot	H. sapiens	25940	H. sapiens	FAM98A	family with sequence similarity 98 member A	GO:1900029 positive regulation of ruffle assembly;GO:1900027 regulation of ruffle assembly;GO:0032418 lysosome localization		Predicted intracellular proteins	Vesicles (Approved)				0.0	0.0	0.0	0.0	0.0	0.0	0.0	0.0	0.0	0.0
O75525-2						None	None	None	None	None	None	None	None	None	nan	nan	nan	nan	nan	nan	nan	nan	nan	nan
P83369	134353	uniprot	H. sapiens	134353	H. sapiens	LSM11	LSM11, U7 small nuclear RNA associated	GO:0006398 mRNA 3'-end processing by stem-loop binding and cleavage;GO:0008334 histone mRNA metabolic process;GO:1902275 regulation of chromatin organization		Predicted intracellular proteins	Nucleoplasm (Supported); Additional: Nuclear bodies				1.0	1.0	0.0	1.0	0.0	0.0	0.0	0.0	0.0	0.0
Q00839	3192	uniprot	H. sapiens	3192	H. sapiens	HNRNPU	heterogeneous nuclear ribonucleoprotein U	GO:1902889 protein localization to spindle microtubule;GO:1990280 RNA localization to chromatin;GO:1902423 regulation of attachment of mitotic spindle microtubules to kinetochore		Human disease related genes:Nervous system diseases:Epilepsy; Predicted intracellular proteins; Disease related genes	Nucleoplasm (Enhanced)			(M5941)HALLMARK UV RESPONSE UP; (M5901)HALLMARK G2M CHECKPOINT; (M5926)HALLMARK MYC TARGETS V1	1.0	1.0	1.0	1.0	1.0	1.0	0.0	0.0	0.0	1.0
Q86V81	10189	uniprot	H. sapiens	10189	H. sapiens	ALYREF	Aly/REF export factor	GO:0046784 viral mRNA export from host cell nucleus;GO:0044417 translocation of molecules into host;GO:0032786 positive regulation of DNA-templated transcription, elongation		Predicted intracellular proteins	Nuclear speckles (Enhanced)			(M5898)HALLMARK DNA REPAIR	1.0	1.0	0.0	0.0	0.0	0.0	0.0	0.0	0.0	0.0
Q9BTC0	11083	uniprot	H. sapiens	11083	H. sapiens	DIDO1	death inducer-obliterator 1	GO:0097190 apoptotic signaling pathway;GO:0006351 transcription, DNA-templated;GO:0097659 nucleic acid-templated transcription		Predicted intracellular proteins	Nucleoplasm (Approved); Additional: Cytosol;Vesicles				0.0	0.0	0.0	0.0	0.0	1.0	0.0	0.0	0.0	0.0
Q9BY77	84271	uniprot	H. sapiens	84271	H. sapiens	POLDIP3	DNA polymerase delta interacting protein 3	GO:0016973 poly(A)+ mRNA export from nucleus;GO:0006406 mRNA export from nucleus;GO:0006405 RNA export from nucleus		Predicted intracellular proteins	Nuclear speckles (Enhanced); Additional: Cytoplasmic bodies		(M121)PID MTOR 4PATHWAY		1.0	1.0	0.0	0.0	0.0	0.0	0.0	0.0	0.0	1.0
Q9Y3I0	51493	uniprot	H. sapiens	51493	H. sapiens	RTCB	RNA 2',3'-cyclic phosphate and 5'-OH ligase	GO:0000378 RNA exon ligation;GO:0000968 tRNA exon ligation;GO:0000971 tRNA exon ligation utilizing 2',3' cyclic phosphate of 5'-exon as source of linkage phosphate		Enzymes; ENZYME proteins:Ligase; Predicted intracellular proteins	Nucleoplasm (Supported); Additional: Cytosol;Vesicles	Sucrose			1.0	0.0	1.0	0.0	0.0	0.0	0.0	1.0	0.0	0.0
V9GZ56						None	None	None	None	None	None	None	None	None	nan	nan	nan	nan	nan	nan	nan	nan	nan	nan
A0A024R566	7536	uniprot	H. sapiens	7536	H. sapiens	SF1	splicing factor 1	GO:0000389 mRNA 3'-splice site recognition;GO:0033327 Leydig cell differentiation;GO:0030238 male sex determination		Predicted intracellular proteins	Nucleoplasm (Supported)	Artenimol			1.0	0.0	1.0	0.0	0.0	1.0	0.0	0.0	0.0	0.0
A0A087WXM6						None	None	None	None	None	None	None	None	None	nan	nan	nan	nan	nan	nan	nan	nan	nan	nan
A0A0D9SF63						None	None	None	None	None	None	None	None	None	nan	nan	nan	nan	nan	nan	nan	nan	nan	nan
A8K4N2	8940	uniprot	H. sapiens	8940	H. sapiens	TOP3B	DNA topoisomerase III beta	GO:0006265 DNA topological change;GO:0007059 chromosome segregation;GO:0071103 DNA conformation change		Enzymes; ENZYME proteins:Isomerase; Predicted intracellular proteins	Nucleoplasm (Approved)				0.0	0.0	0.0	0.0	0.0	0.0	0.0	0.0	0.0	0.0
E7EPN9	23215	uniprot	H. sapiens	23215	H. sapiens	PRRC2C	proline rich coiled-coil 2C	GO:0034063 stress granule assembly;GO:0002244 hematopoietic progenitor cell differentiation;GO:0140694 non-membrane-bounded organelle assembly		Predicted intracellular proteins	Cytosol (Enhanced)				0.0	0.0	0.0	0.0	0.0	0.0	0.0	0.0	1.0	0.0
E7EWK3						None	None	None	None	None	None	None	None	None	nan	nan	nan	nan	nan	nan	nan	nan	nan	nan
E9PLK3	9520	uniprot	H. sapiens	9520	H. sapiens	NPEPPS	aminopeptidase puromycin sensitive	GO:0043171 peptide catabolic process;GO:1903955 positive regulation of protein targeting to mitochondrion;GO:1903749 positive regulation of establishment of protein localization to mitochondrion		Enzymes; ENZYME proteins:Hydrolases; Predicted intracellular proteins; Peptidases:Metallopeptidases	Cytosol (Supported)	Artenimol; Tosedostat			0.0	0.0	1.0	0.0	1.0	0.0	1.0	0.0	0.0	0.0
F8W6I7						None	None	None	None	None	None	None	None	None	nan	nan	nan	nan	nan	nan	nan	nan	nan	nan
J3KNL6						None	None	None	None	None	None	None	None	None	nan	nan	nan	nan	nan	nan	nan	nan	nan	nan
O94913	51585	uniprot	H. sapiens	51585	H. sapiens	PCF11	PCF11 cleavage and polyadenylation factor subunit	GO:0006369 termination of RNA polymerase II transcription;GO:0006353 DNA-templated transcription, termination;GO:0006379 mRNA cleavage		Predicted intracellular proteins	Nucleoplasm (Supported); Additional: Mitochondria				1.0	1.0	0.0	0.0	0.0	0.0	0.0	0.0	0.0	0.0
P62249	6217	uniprot	H. sapiens	6217	H. sapiens	RPS16	ribosomal protein S16	GO:0000462 maturation of SSU-rRNA from tricistronic rRNA transcript (SSU-rRNA, 5.8S rRNA, LSU-rRNA);GO:0030490 maturation of SSU-rRNA;GO:0042274 ribosomal small subunit biogenesis		Ribosomal proteins; Predicted intracellular proteins	Cytosol;Endoplasmic reticulum (Enhanced)				1.0	0.0	1.0	0.0	0.0	1.0	0.0	0.0	0.0	0.0
Q01844-6						None	None	None	None	None	None	None	None	None	nan	nan	nan	nan	nan	nan	nan	nan	nan	nan
Q2L6I0	5514	uniprot	H. sapiens	5514	H. sapiens	PPP1R10	protein phosphatase 1 regulatory subunit 10	GO:1904290 negative regulation of mitotic DNA damage checkpoint;GO:1904289 regulation of mitotic DNA damage checkpoint;GO:2000002 negative regulation of DNA damage checkpoint		Predicted intracellular proteins	Nucleoplasm (Enhanced); Additional: Nuclear bodies				0.0	1.0	0.0	1.0	0.0	1.0	0.0	0.0	0.0	0.0
Q8IWX8	10523	uniprot	H. sapiens	10523	H. sapiens	CHERP	calcium homeostasis endoplasmic reticulum protein	GO:0070886 positive regulation of calcineurin-NFAT signaling cascade;GO:0106058 positive regulation of calcineurin-mediated signaling;GO:0050850 positive regulation of calcium-mediated signaling		Predicted intracellular proteins					1.0	0.0	0.0	0.0	0.0	0.0	0.0	0.0	0.0	0.0
Q8N726	1029	uniprot	H. sapiens	1029	H. sapiens	CDKN2A	cyclin dependent kinase inhibitor 2A	GO:2000111 positive regulation of macrophage apoptotic process;GO:0033034 positive regulation of myeloid cell apoptotic process;GO:2000109 regulation of macrophage apoptotic process		Human disease related genes:Cancers:Cancers of the digestive system; Human disease related genes:Cancers:Head and neck cancers; Cancer-related genes:Mutated cancer genes; Cancer-related genes:Candidate cancer biomarkers; Human disease related genes:Cancers:Cancers of soft tissues and bone; Human disease related genes:Cancers:Cancers of eye, brain, and central nervous system; Human disease related…	Nucleoli (Supported)		(M3686)SA REG CASCADE OF CYCLIN EXPR; (M1529)SA G1 AND S PHASES; (M180)PID HIF1A PATHWAY	(M5925)HALLMARK E2F TARGETS; (M5939)HALLMARK P53 PATHWAY; (M5950)HALLMARK ALLOGRAFT REJECTION	0.0	0.0	1.0	1.0	0.0	1.0	1.0	0.0	0.0	0.0
Q8ND56-2						None	None	None	None	None	None	None	None	None	nan	nan	nan	nan	nan	nan	nan	nan	nan	nan
Q92804-2						None	None	None	None	None	None	None	None	None	nan	nan	nan	nan	nan	nan	nan	nan	nan	nan
Q9BTQ7						None	None	None	None	None	None	None	None	None	nan	nan	nan	nan	nan	nan	nan	nan	nan	nan
Q9Y3B4	51639	uniprot	H. sapiens	51639	H. sapiens	SF3B6	splicing factor 3b subunit 6	GO:0001825 blastocyst formation;GO:0001824 blastocyst development;GO:0000377 RNA splicing, via transesterification reactions with bulged adenosine as nucleophile		Predicted intracellular proteins	Nucleoplasm (Supported)				1.0	0.0	0.0	0.0	0.0	0.0	0.0	1.0	0.0	0.0
A0A024R1U0	5905	uniprot	H. sapiens	5905	H. sapiens	RANGAP1	Ran GTPase activating protein 1	GO:1904116 response to vasopressin;GO:1904117 cellular response to vasopressin;GO:0046826 negative regulation of protein export from nucleus		Transporters:Transporter channels and pores; Predicted intracellular proteins	Nuclear membrane (Enhanced); Additional: Cytosol;Vesicles		(M140)PID RANBP2 PATHWAY; (M30)PID HDAC CLASSII PATHWAY; (M101)PID HDAC CLASSI PATHWAY		0.0	0.0	0.0	1.0	1.0	1.0	1.0	0.0	0.0	0.0
A0A024R8H5	7186	uniprot	H. sapiens	7186	H. sapiens	TRAF2	TNF receptor associated factor 2	GO:1903721 positive regulation of I-kappaB phosphorylation;GO:1903719 regulation of I-kappaB phosphorylation;GO:0034351 negative regulation of glial cell apoptotic process		Enzymes; Predicted intracellular proteins; ENZYME proteins:Transferases; Cancer-related genes:Candidate cancer biomarkers	Cytosol (Enhanced)		(M20)PID P38 MKK3 6PATHWAY; (M79)PID TRAIL PATHWAY; (M45)PID CD40 PATHWAY	(M5923)HALLMARK PI3K AKT MTOR SIGNALING; (M5950)HALLMARK ALLOGRAFT REJECTION	0.0	0.0	0.0	0.0	0.0	1.0	1.0	0.0	0.0	0.0
A0A0S2Z3K4						None	None	None	None	None	None	None	None	None	nan	nan	nan	nan	nan	nan	nan	nan	nan	nan
P42771	1029	uniprot	H. sapiens	1029	H. sapiens	CDKN2A	cyclin dependent kinase inhibitor 2A	GO:2000111 positive regulation of macrophage apoptotic process;GO:0033034 positive regulation of myeloid cell apoptotic process;GO:2000109 regulation of macrophage apoptotic process		Human disease related genes:Cancers:Cancers of the digestive system; Human disease related genes:Cancers:Head and neck cancers; Cancer-related genes:Mutated cancer genes; Cancer-related genes:Candidate cancer biomarkers; Human disease related genes:Cancers:Cancers of soft tissues and bone; Human disease related genes:Cancers:Cancers of eye, brain, and central nervous system; Human disease related…	Nucleoli (Supported)		(M3686)SA REG CASCADE OF CYCLIN EXPR; (M1529)SA G1 AND S PHASES; (M180)PID HIF1A PATHWAY	(M5925)HALLMARK E2F TARGETS; (M5939)HALLMARK P53 PATHWAY; (M5950)HALLMARK ALLOGRAFT REJECTION	0.0	0.0	1.0	1.0	0.0	1.0	1.0	0.0	0.0	0.0
P46776	6157	uniprot	H. sapiens	6157	H. sapiens	RPL27A	ribosomal protein L27a	GO:0002181 cytoplasmic translation;GO:0006412 translation;GO:0043043 peptide biosynthetic process		Ribosomal proteins; Predicted intracellular proteins	Cytosol;Endoplasmic reticulum (Enhanced)				1.0	0.0	1.0	0.0	0.0	0.0	0.0	0.0	0.0	0.0
P62906	4736	uniprot	H. sapiens	4736	H. sapiens	RPL10A	ribosomal protein L10a	GO:0000470 maturation of LSU-rRNA;GO:0042273 ribosomal large subunit biogenesis;GO:0002181 cytoplasmic translation		Ribosomal proteins; Predicted intracellular proteins	Cytosol;Endoplasmic reticulum (Supported); Additional: Nucleoli				1.0	0.0	1.0	0.0	0.0	0.0	0.0	0.0	1.0	0.0
Q5RLJ0						None	None	None	None	None	None	None	None	None	nan	nan	nan	nan	nan	nan	nan	nan	nan	nan
Q5VW36	54914	uniprot	H. sapiens	54914	H. sapiens	FOCAD	focadhesin			Predicted intracellular proteins	Mitochondria (Uncertain)				0.0	0.0	0.0	0.0	0.0	0.0	0.0	0.0	0.0	0.0
Q6FI27	2932	uniprot	H. sapiens	2932	H. sapiens	GSK3B	glycogen synthase kinase 3 beta	GO:0150101 regulation of microtubule anchoring at centrosome;GO:2000077 negative regulation of type B pancreatic cell development;GO:0071109 superior temporal gyrus development	CMGC Ser/Thr protein kinase family	Enzymes; Kinases:CMGC Ser/Thr protein kinases; Predicted intracellular proteins; ENZYME proteins:Transferases	Nucleoplasm (Supported)	Lithium cation; 3-[3-(2,3-Dihydroxy-Propylamino)-Phenyl]-4-(5-Fluoro-1-Methyl-1h-Indol-3-Yl)-Pyrrole-2,5-Dione; SB-409513; AR-AO-14418; Staurosporine; Indirubin-3'-monoxime; 6-bromoindirubin-3'-oxime; Alsterpaullone; Phosphoaminophosphonic Acid-Adenylate Ester; 2-(1,3-benzodioxol-5-yl)-5-[(3-fluoro-4-methoxybenzyl)sulfanyl]-1,3,4-oxadiazole; 5-[1-(4-methoxyphenyl)-1H-benzimidazol-6-yl]-1,3,4-oxad…	(M31)PID BETA CATENIN DEG PATHWAY; (M90)PID WNT CANONICAL PATHWAY; (M139)PID MYC PATHWAY	(M5923)HALLMARK PI3K AKT MTOR SIGNALING; (M5924)HALLMARK MTORC1 SIGNALING	0.0	0.0	1.0	0.0	1.0	1.0	0.0	0.0	1.0	0.0
Q6PJG6	221927	uniprot	H. sapiens	221927	H. sapiens	BRAT1	BRCA1 associated ATM activator 1	GO:0051646 mitochondrion localization;GO:0006006 glucose metabolic process;GO:0010212 response to ionizing radiation		Human disease related genes:Nervous system diseases:Epilepsy; Human disease related genes:Congenital malformations:Congenital malformations of the nervous system; Predicted intracellular proteins; Disease related genes	Nucleoplasm (Supported)				0.0	0.0	0.0	0.0	0.0	1.0	0.0	0.0	0.0	0.0
Q8ND56	26065	uniprot	H. sapiens	26065	H. sapiens	LSM14A	LSM14A mRNA processing body assembly factor	GO:0039529 RIG-I signaling pathway;GO:0039528 cytoplasmic pattern recognition receptor signaling pathway in response to virus;GO:0033962 P-body assembly		Predicted intracellular proteins	Cytoplasmic bodies (Supported); Additional: Cytosol				0.0	0.0	0.0	0.0	0.0	0.0	0.0	0.0	0.0	1.0
Q96BH1	64320	uniprot	H. sapiens	64320	H. sapiens	RNF25	ring finger protein 25	GO:0051092 positive regulation of NF-kappaB transcription factor activity;GO:0051091 positive regulation of DNA-binding transcription factor activity;GO:0051090 regulation of DNA-binding transcription factor activity		Enzymes; Predicted intracellular proteins; ENZYME proteins:Transferases	Cytosol (Approved); Additional: Actin filaments;Nucleoplasm				0.0	0.0	0.0	0.0	0.0	0.0	1.0	0.0	0.0	0.0
Q9BXP5-4						None	None	None	None	None	None	None	None	None	nan	nan	nan	nan	nan	nan	nan	nan	nan	nan
Q9BZK7	79718	uniprot	H. sapiens	79718	H. sapiens	TBL1XR1	TBL1X receptor 1	GO:0060613 fat pad development;GO:0050872 white fat cell differentiation;GO:0001835 blastocyst hatching		Human disease related genes:Other diseases:Mental and behavioural disorders; Cancer-related genes:Mutated cancer genes; Cancer-related genes:Mutational cancer driver genes; Human disease related genes:Congenital malformations:Other congenital malformations; Disease related genes; Predicted intracellular proteins	Nucleoplasm (Approved)		(M223)PID BETA CATENIN NUC PATHWAY		0.0	0.0	1.0	0.0	0.0	0.0	0.0	1.0	0.0	0.0
Q9UPT8	23211	uniprot	H. sapiens	23211	H. sapiens	ZC3H4	zinc finger CCCH-type containing 4	GO:0045892 negative regulation of transcription, DNA-templated;GO:1903507 negative regulation of nucleic acid-templated transcription;GO:1902679 negative regulation of RNA biosynthetic process		Predicted intracellular proteins; Transcription factors:Zinc-coordinating DNA-binding domains	Nucleoplasm (Enhanced); Additional: Cytosol				0.0	0.0	0.0	0.0	0.0	0.0	0.0	0.0	0.0	0.0
Q9Y520	23215	uniprot	H. sapiens	23215	H. sapiens	PRRC2C	proline rich coiled-coil 2C	GO:0034063 stress granule assembly;GO:0002244 hematopoietic progenitor cell differentiation;GO:0140694 non-membrane-bounded organelle assembly		Predicted intracellular proteins	Cytosol (Enhanced)				0.0	0.0	0.0	0.0	0.0	0.0	0.0	0.0	1.0	0.0

### Sheet: Enrichment
GroupID	Category	Term	Description	LogP	Log(q-value)	InTerm_InList	Genes	Protein names
1_Summary	Reactome Gene Sets	R-HSA-8953854	Metabolism of RNA	-12.3031	-7.95751	12/673	3192,4736,6157,6217,7536,10189,10523,51493,51585,51639,84271,134353	HNRNPU,RPL10A,RPL27A,RPS16,SF1,ALYREF,CHERP,RTCB,PCF11,SF3B6,POLDIP3,LSM11
1_Member	Reactome Gene Sets	R-HSA-8953854	Metabolism of RNA	-12.3031	-7.95751	12/673	3192,4736,6157,6217,7536,10189,10523,51493,51585,51639,84271,134353	HNRNPU,RPL10A,RPL27A,RPS16,SF1,ALYREF,CHERP,RTCB,PCF11,SF3B6,POLDIP3,LSM11
1_Member	Reactome Gene Sets	R-HSA-72203	Processing of Capped Intron-Containing Pre-mRNA	-8.55927	-4.51467	7/244	3192,7536,10189,10523,51585,51639,84271	HNRNPU,SF1,ALYREF,CHERP,PCF11,SF3B6,POLDIP3
1_Member	Reactome Gene Sets	R-HSA-72163	mRNA Splicing - Major Pathway	-7.71557	-3.86126	6/183	3192,7536,10189,10523,51585,51639	HNRNPU,SF1,ALYREF,CHERP,PCF11,SF3B6
1_Member	Reactome Gene Sets	R-HSA-72172	mRNA Splicing	-7.60483	-3.86126	6/191	3192,7536,10189,10523,51585,51639	HNRNPU,SF1,ALYREF,CHERP,PCF11,SF3B6
1_Member	GO Biological Processes	GO:0006397	mRNA processing	-5.38175	-1.88122	6/458	3192,7536,10189,51585,51639,134353	HNRNPU,SF1,ALYREF,PCF11,SF3B6,LSM11
1_Member	KEGG Pathway	hsa03040	Spliceosome	-4.93462	-1.49208	4/147	3192,10189,10523,51639	HNRNPU,ALYREF,CHERP,SF3B6
1_Member	GO Biological Processes	GO:0016071	mRNA metabolic process	-4.6909	-1.29951	6/606	3192,7536,10189,51585,51639,134353	HNRNPU,SF1,ALYREF,PCF11,SF3B6,LSM11
1_Member	GO Biological Processes	GO:0008380	RNA splicing	-4.53034	-1.2261	5/383	3192,7536,10189,51493,51639	HNRNPU,SF1,ALYREF,RTCB,SF3B6
1_Member	GO Biological Processes	GO:0000377	RNA splicing, via transesterification reactions with bulged adenosine as nucleophile	-3.94317	-0.974532	4/264	3192,7536,10189,51639	HNRNPU,SF1,ALYREF,SF3B6
1_Member	GO Biological Processes	GO:0000398	mRNA splicing, via spliceosome	-3.94317	-0.974532	4/264	3192,7536,10189,51639	HNRNPU,SF1,ALYREF,SF3B6
1_Member	GO Biological Processes	GO:0000375	RNA splicing, via transesterification reactions	-3.91805	-0.974532	4/268	3192,7536,10189,51639	HNRNPU,SF1,ALYREF,SF3B6
1_Member	CORUM	CORUM:351	Spliceosome	-3.47798	-0.70055	3/141	7536,10189,51639	SF1,ALYREF,SF3B6
2_Summary	Reactome Gene Sets	R-HSA-73856	RNA Polymerase II Transcription Termination	-6.2983	-2.65164	4/67	10189,51585,84271,134353,3192,5514	ALYREF,PCF11,POLDIP3,LSM11,HNRNPU,PPP1R10
2_Member	Reactome Gene Sets	R-HSA-73856	RNA Polymerase II Transcription Termination	-6.2983	-2.65164	4/67	10189,51585,84271,134353	ALYREF,PCF11,POLDIP3,LSM11
2_Member	Reactome Gene Sets	R-HSA-72187	mRNA 3'-end processing	-4.62561	-1.27998	3/58	10189,51585,84271	ALYREF,PCF11,POLDIP3
2_Member	GO Biological Processes	GO:0006403	RNA localization	-3.18988	-0.477723	3/177	3192,10189,84271	HNRNPU,ALYREF,POLDIP3
2_Member	GO Biological Processes	GO:0006913	nucleocytoplasmic transport	-2.9171	-0.279043	3/220	5514,10189,84271	PPP1R10,ALYREF,POLDIP3
2_Member	GO Biological Processes	GO:0051169	nuclear transport	-2.9171	-0.279043	3/220	5514,10189,84271	PPP1R10,ALYREF,POLDIP3
2_Member	GO Biological Processes	GO:0051052	regulation of DNA metabolic process	-2.17382	0	3/404	3192,5514,10189	HNRNPU,PPP1R10,ALYREF
3_Summary	CORUM	CORUM:3055	Nop56p-associated pre-rRNA complex	-5.53086	-1.96339	4/104	3192,4736,6157,6217,1029,2932,79718,9520,51493,7536	HNRNPU,RPL10A,RPL27A,RPS16,CDKN2A,GSK3B,TBL1XR1,NPEPPS,RTCB,SF1
3_Member	CORUM	CORUM:3055	Nop56p-associated pre-rRNA complex	-5.53086	-1.96339	4/104	3192,4736,6157,6217	HNRNPU,RPL10A,RPL27A,RPS16
3_Member	CORUM	CORUM:306	Ribosome, cytoplasmic	-4.20645	-0.974532	3/80	4736,6157,6217	RPL10A,RPL27A,RPS16
3_Member	Reactome Gene Sets	R-HSA-2262752	Cellular responses to stress	-4.15224	-0.974532	6/757	1029,2932,4736,6157,6217,79718	CDKN2A,GSK3B,RPL10A,RPL27A,RPS16,TBL1XR1
3_Member	Reactome Gene Sets	R-HSA-8953897	Cellular responses to stimuli	-4.10835	-0.974532	6/771	1029,2932,4736,6157,6217,79718	CDKN2A,GSK3B,RPL10A,RPL27A,RPS16,TBL1XR1
3_Member	Reactome Gene Sets	R-HSA-156902	Peptide chain elongation	-4.06839	-0.974532	3/89	4736,6157,6217	RPL10A,RPL27A,RPS16
3_Member	Reactome Gene Sets	R-HSA-192823	Viral mRNA Translation	-4.06839	-0.974532	3/89	4736,6157,6217	RPL10A,RPL27A,RPS16
3_Member	WikiPathways	WP477	Cytoplasmic ribosomal proteins	-4.05395	-0.974532	3/90	4736,6157,6217	RPL10A,RPL27A,RPS16
3_Member	Reactome Gene Sets	R-HSA-156842	Eukaryotic Translation Elongation	-4.01159	-0.974532	3/93	4736,6157,6217	RPL10A,RPL27A,RPS16
3_Member	Reactome Gene Sets	R-HSA-2408557	Selenocysteine synthesis	-4.01159	-0.974532	3/93	4736,6157,6217	RPL10A,RPL27A,RPS16
3_Member	Reactome Gene Sets	R-HSA-72764	Eukaryotic Translation Termination	-4.01159	-0.974532	3/93	4736,6157,6217	RPL10A,RPL27A,RPS16
3_Member	Reactome Gene Sets	R-HSA-975956	Nonsense Mediated Decay (NMD) independent of the Exon Junction Complex (EJC)	-3.98413	-0.974532	3/95	4736,6157,6217	RPL10A,RPL27A,RPS16
3_Member	Reactome Gene Sets	R-HSA-72689	Formation of a pool of free 40S subunits	-3.90519	-0.974532	3/101	4736,6157,6217	RPL10A,RPL27A,RPS16
3_Member	Reactome Gene Sets	R-HSA-9633012	Response of EIF2AK4 (GCN2) to amino acid deficiency	-3.90519	-0.974532	3/101	4736,6157,6217	RPL10A,RPL27A,RPS16
3_Member	Reactome Gene Sets	R-HSA-156827	L13a-mediated translational silencing of Ceruloplasmin expression	-3.7838	-0.903782	3/111	4736,6157,6217	RPL10A,RPL27A,RPS16
3_Member	GO Biological Processes	GO:0002181	cytoplasmic translation	-3.77229	-0.903782	3/112	4736,6157,6217	RPL10A,RPL27A,RPS16
3_Member	Reactome Gene Sets	R-HSA-1799339	SRP-dependent cotranslational protein targeting to membrane	-3.77229	-0.903782	3/112	4736,6157,6217	RPL10A,RPL27A,RPS16
3_Member	Reactome Gene Sets	R-HSA-72706	GTP hydrolysis and joining of the 60S ribosomal subunit	-3.77229	-0.903782	3/112	4736,6157,6217	RPL10A,RPL27A,RPS16
3_Member	Reactome Gene Sets	R-HSA-927802	Nonsense-Mediated Decay (NMD)	-3.73838	-0.897903	3/115	4736,6157,6217	RPL10A,RPL27A,RPS16
3_Member	Reactome Gene Sets	R-HSA-975957	Nonsense Mediated Decay (NMD) enhanced by the Exon Junction Complex (EJC)	-3.73838	-0.897903	3/115	4736,6157,6217	RPL10A,RPL27A,RPS16
3_Member	Reactome Gene Sets	R-HSA-2408522	Selenoamino acid metabolism	-3.70538	-0.893007	3/118	4736,6157,6217	RPL10A,RPL27A,RPS16
3_Member	Reactome Gene Sets	R-HSA-72613	Eukaryotic Translation Initiation	-3.69457	-0.893007	3/119	4736,6157,6217	RPL10A,RPL27A,RPS16
3_Member	Reactome Gene Sets	R-HSA-72737	Cap-dependent Translation Initiation	-3.69457	-0.893007	3/119	4736,6157,6217	RPL10A,RPL27A,RPS16
3_Member	Reactome Gene Sets	R-HSA-168273	Influenza Viral RNA Transcription and Replication	-3.53337	-0.744044	3/135	4736,6157,6217	RPL10A,RPL27A,RPS16
3_Member	Reactome Gene Sets	R-HSA-168255	Influenza Infection	-3.34956	-0.594994	3/156	4736,6157,6217	RPL10A,RPL27A,RPS16
3_Member	Reactome Gene Sets	R-HSA-9711097	Cellular response to starvation	-3.34956	-0.594994	3/156	4736,6157,6217	RPL10A,RPL27A,RPS16
3_Member	KEGG Pathway	hsa03010	Ribosome	-3.33341	-0.589844	3/158	4736,6157,6217	RPL10A,RPL27A,RPS16
3_Member	Reactome Gene Sets	R-HSA-9010553	Regulation of expression of SLITs and ROBOs	-3.2334	-0.500553	3/171	4736,6157,6217	RPL10A,RPL27A,RPS16
3_Member	Reactome Gene Sets	R-HSA-6791226	Major pathway of rRNA processing in the nucleolus and cytosol	-3.14102	-0.438848	3/184	4736,6157,6217	RPL10A,RPL27A,RPS16
3_Member	Reactome Gene Sets	R-HSA-8868773	rRNA processing in the nucleus and cytosol	-3.0745	-0.382083	3/194	4736,6157,6217	RPL10A,RPL27A,RPS16
3_Member	Reactome Gene Sets	R-HSA-72312	rRNA processing	-3.01148	-0.328606	3/204	4736,6157,6217	RPL10A,RPL27A,RPS16
3_Member	GO Biological Processes	GO:0006518	peptide metabolic process	-2.93247	-0.279043	4/489	4736,6157,6217,9520	RPL10A,RPL27A,RPS16,NPEPPS
3_Member	Reactome Gene Sets	R-HSA-376176	Signaling by ROBO receptors	-2.9285	-0.279043	3/218	4736,6157,6217	RPL10A,RPL27A,RPS16
3_Member	KEGG Pathway	hsa05171	Coronavirus disease - COVID-19	-2.85095	-0.237714	3/232	4736,6157,6217	RPL10A,RPL27A,RPS16
3_Member	Reactome Gene Sets	R-HSA-422475	Axon guidance	-2.73944	-0.142001	4/552	2932,4736,6157,6217	GSK3B,RPL10A,RPL27A,RPS16
3_Member	Reactome Gene Sets	R-HSA-9675108	Nervous system development	-2.66947	-0.0883588	4/577	2932,4736,6157,6217	GSK3B,RPL10A,RPL27A,RPS16
3_Member	Reactome Gene Sets	R-HSA-72766	Translation	-2.57106	-0.00357975	3/291	4736,6157,6217	RPL10A,RPL27A,RPS16
3_Member	GO Biological Processes	GO:0006412	translation	-2.4102	0	3/332	4736,6157,6217	RPL10A,RPL27A,RPS16
3_Member	GO Biological Processes	GO:0043043	peptide biosynthetic process	-2.31556	0	3/359	4736,6157,6217	RPL10A,RPL27A,RPS16
3_Member	Reactome Gene Sets	R-HSA-71291	Metabolism of amino acids and derivatives	-2.26626	0	3/374	4736,6157,6217	RPL10A,RPL27A,RPS16
3_Member	GO Biological Processes	GO:0043603	cellular amide metabolic process	-2.26257	0	4/750	4736,6157,6217,9520	RPL10A,RPL27A,RPS16,NPEPPS
3_Member	GO Biological Processes	GO:0034470	ncRNA processing	-2.23457	0	3/384	4736,6217,51493	RPL10A,RPS16,RTCB
3_Member	GO Biological Processes	GO:0022613	ribonucleoprotein complex biogenesis	-2.06165	0	3/444	4736,6217,7536	RPL10A,RPS16,SF1
4_Summary	GO Biological Processes	GO:0034504	protein localization to nucleus	-3.19703	-0.477723	3/176	3192,5514,5905,1029,134353	HNRNPU,PPP1R10,RANGAP1,CDKN2A,LSM11
4_Member	GO Biological Processes	GO:0034504	protein localization to nucleus	-3.19703	-0.477723	3/176	3192,5514,5905	HNRNPU,PPP1R10,RANGAP1
4_Member	GO Biological Processes	GO:0007346	regulation of mitotic cell cycle	-2.97232	-0.298785	4/477	1029,3192,5514,134353	CDKN2A,HNRNPU,PPP1R10,LSM11
4_Member	GO Biological Processes	GO:0090068	positive regulation of cell cycle process	-2.77317	-0.167902	3/247	3192,5514,134353	HNRNPU,PPP1R10,LSM11
4_Member	GO Biological Processes	GO:0045787	positive regulation of cell cycle	-2.42123	0	3/329	3192,5514,134353	HNRNPU,PPP1R10,LSM11
4_Member	GO Biological Processes	GO:0010564	regulation of cell cycle process	-2.39498	0	4/688	1029,3192,5514,134353	CDKN2A,HNRNPU,PPP1R10,LSM11
4_Member	GO Biological Processes	GO:1901987	regulation of cell cycle phase transition	-2.1418	0	3/415	1029,5514,134353	CDKN2A,PPP1R10,LSM11
5_Summary	GO Biological Processes	GO:0033157	regulation of intracellular protein transport	-2.89464	-0.267733	3/224	2932,5905,9520,3192	GSK3B,RANGAP1,NPEPPS,HNRNPU
5_Member	GO Biological Processes	GO:0033157	regulation of intracellular protein transport	-2.89464	-0.267733	3/224	2932,5905,9520	GSK3B,RANGAP1,NPEPPS
5_Member	GO Biological Processes	GO:0032386	regulation of intracellular transport	-2.40291	0	3/334	2932,5905,9520	GSK3B,RANGAP1,NPEPPS
5_Member	GO Biological Processes	GO:0060341	regulation of cellular localization	-2.18746	0	4/788	2932,3192,5905,9520	GSK3B,HNRNPU,RANGAP1,NPEPPS
6_Summary	KEGG Pathway	hsa05163	Human cytomegalovirus infection	-2.88909	-0.267733	3/225	1029,2932,7186,11083,3192,7536,5905,6217,5514,221927	CDKN2A,GSK3B,TRAF2,DIDO1,HNRNPU,SF1,RANGAP1,RPS16,PPP1R10,BRAT1
6_Member	KEGG Pathway	hsa05163	Human cytomegalovirus infection	-2.88909	-0.267733	3/225	1029,2932,7186	CDKN2A,GSK3B,TRAF2
6_Member	GO Biological Processes	GO:0097190	apoptotic signaling pathway	-2.6723	-0.0883588	3/268	2932,7186,11083	GSK3B,TRAF2,DIDO1
6_Member	GO Biological Processes	GO:0051348	negative regulation of transferase activity	-2.66314	-0.0883588	3/270	1029,2932,3192	CDKN2A,GSK3B,HNRNPU
6_Member	GO Biological Processes	GO:1903311	regulation of mRNA metabolic process	-2.56266	-0.00236165	3/293	3192,7186,7536	HNRNPU,TRAF2,SF1
6_Member	Reactome Gene Sets	R-HSA-1640170	Cell Cycle	-2.38826	0	4/691	1029,2932,5905,11083	CDKN2A,GSK3B,RANGAP1,DIDO1
6_Member	GO Biological Processes	GO:0071345	cellular response to cytokine stimulus	-2.36174	0	4/703	2932,3192,6217,7186	GSK3B,HNRNPU,RPS16,TRAF2
6_Member	GO Biological Processes	GO:0043086	negative regulation of catalytic activity	-2.1913	0	4/786	1029,2932,3192,5514	CDKN2A,GSK3B,HNRNPU,PPP1R10
6_Member	GO Biological Processes	GO:0034097	response to cytokine	-2.16648	0	4/799	2932,3192,6217,7186	GSK3B,HNRNPU,RPS16,TRAF2
6_Member	GO Biological Processes	GO:0001558	regulation of cell growth	-2.1418	0	3/415	1029,2932,221927	CDKN2A,GSK3B,BRAT1
6_Member	GO Biological Processes	GO:0045936	negative regulation of phosphate metabolic process	-2.07236	0	3/440	1029,2932,3192	CDKN2A,GSK3B,HNRNPU
6_Member	GO Biological Processes	GO:0010563	negative regulation of phosphorus metabolic process	-2.06967	0	3/441	1029,2932,3192	CDKN2A,GSK3B,HNRNPU
6_Member	WikiPathways	WP5087	Malignant pleural mesothelioma	-2.05369	0	3/447	1029,2932,7186	CDKN2A,GSK3B,TRAF2
7_Summary	GO Biological Processes	GO:0032446	protein modification by small protein conjugation	-2.32289	0	4/721	5905,7186,9520,64320,1029	RANGAP1,TRAF2,NPEPPS,RNF25,CDKN2A
7_Member	GO Biological Processes	GO:0032446	protein modification by small protein conjugation	-2.32289	0	4/721	5905,7186,9520,64320	RANGAP1,TRAF2,NPEPPS,RNF25
7_Member	GO Biological Processes	GO:0051090	regulation of DNA-binding transcription factor activity	-2.04317	0	3/451	1029,7186,64320	CDKN2A,TRAF2,RNF25
8_Summary	GO Biological Processes	GO:0001701	in utero embryonic development	-2.24398	0	3/381	51493,51639,79718	RTCB,SF3B6,TBL1XR1
8_Member	GO Biological Processes	GO:0001701	in utero embryonic development	-2.24398	0	3/381	51493,51639,79718	RTCB,SF3B6,TBL1XR1
9_Summary	WikiPathways	WP3888	VEGFA-VEGFR2 signaling pathway	-2.07505	0	3/439	2932,4736,23215	GSK3B,RPL10A,PRRC2C
9_Member	WikiPathways	WP3888	VEGFA-VEGFR2 signaling pathway	-2.07505	0	3/439	2932,4736,23215	GSK3B,RPL10A,PRRC2C
10_Summary	GO Biological Processes	GO:0006417	regulation of translation	-2.00968	0	3/464	3192,26065,84271	HNRNPU,LSM14A,POLDIP3
10_Member	GO Biological Processes	GO:0006417	regulation of translation	-2.00968	0	3/464	3192,26065,84271	HNRNPU,LSM14A,POLDIP3
