## Supplemental Table 5 for "The acetylase activity of Cdu1 regulates bacterial exit from infected cells by protecting *Chlamydia* effectors from degradation": S. Table 05_Tube1 co-precipitating proteins (Chlamydia).xlsx

### Sheet: NON Ub CT proteins_CT infection
Chlamydia trachomatis proteins (non ubiquitinated) enriched by TUBEs during infection with L2
				Mock vs. L2 volcano plot (CT proteins)
Protein IDs (UniProtKB)	Protein	Protein name	L2 434 Bu locus tag	Fold change	Log2 Fold change	t test p	-Log10p
YP_001654874.1	Peptidyl-prolyl cis-trans isomerase	Mip	CTL0803	7.20713e+07	26.1029	0.000612453	3.21293
YP_001654839.1	50S ribosomal protein L17	RplQ	CTL0768	78044000	26.2178	0.0011904	2.92431
YP_001654285.1	Periplasmic serine endopeptidase DegP-like	HtrA	CTL0195	3.82993e+07	25.1908	0.00286836	2.54237
YP_001654851.1	50S ribosomal protein L14	RplN	CTL0780	4.28907e+07	25.3542	0.00656409	2.18283
YP_001654646.1	50S ribosomal protein L1	RplA	CTL0570	29022000	24.7906	0.00635466	2.19691
YP_001654920.1	Enolase	Eno	CTL0850	10598100	23.3373	0.00527715	2.2776
YP_001654377.1	dCTP deaminase	Dcd	CTL0294	6.64373e+06	22.6636	0.00266896	2.57366
Chlamydia trachomatis proteins (non ubiquitinated) enriched by TUBEs during infection with cdu1 GII
				Mock vs. cdu1 GII volcano plot (CT proteins)
Protein IDs (UniProtKB)	Protein	Protein name	L2 434 Bu locus tag	Fold change	Log2 Fold change	t test p	-Log10p
YP_001654361.1	50S ribosomal protein L31 type B	RpmE2	CTL0277	3.32207e+07	24.9856	0.00408309	-2.38901
