## Supplemental Table 6 for "The acetylase activity of Cdu1 regulates bacterial exit from infected cells by protecting *Chlamydia* effectors from degradation": S. Table 06_Human ubiquitinated peptides MS data.xlsx

### Sheet: LC_MS_MS data R1-R3 
									Intensities Mock infection			Intensities L2 434 Bu infection			Intensities L2 cdu1::GII infection
Accesion	Protein names	Gene names	Localization prob	Number of GlyGly (K)	Sequence window	GlyGly (K) Probabilities	GlyGly (K) Score diffs	Position in peptide	Replicate 1	Replicate 2	Replicate 3	Replicate 1	Replicate 2	Replicate 3	Replicate 1	Replicate 2	Replicate 3	Position in protein
Q71UA6	Amino acid transporter;Neutral amino acid transporter B(0)	SLC1A5	1	1	DRTESRSTEPELIQVKSELPLDPLPVPTEEG	STEPELIQVK(1)SELPLDPLPVPTEEGNPLLK	STEPELIQVK(78.94)SELPLDPLPVPTEEGNPLLK(-78.94)	10	26848000	39863000	27449000		0	0		11549000	13189000	502
Q5RKT7	Ubiquitin-60S ribosomal protein L40;Ubiquitin;60S ribosomal protein L40;Polyubiquitin-B;Ubiquitin;Polyubiquitin-C;Ubiquitin;Ubiquitin-40S ribosomal protein S27a;Ubiquitin;40S ribosomal protein S27a	UBB;RPS27A;UBC;UBA52;UbC;DKFZp434K0435;HEL112	1	1	__________MQIFVKTLTGKTITLEVEPSD	MQIFVK(1)TLTGK	MQIFVK(94.36)TLTGK(-94.36)	6	63880000	10573000	8430100		101710000	6867900	192260000	15601000	24112000	6
Q5RKT7	Ubiquitin-60S ribosomal protein L40;Ubiquitin;60S ribosomal protein L40;Polyubiquitin-B;Ubiquitin;Polyubiquitin-C;Ubiquitin;Ubiquitin-40S ribosomal protein S27a;Ubiquitin;40S ribosomal protein S27a	UBB;RPS27A;UBC;UBA52;UbC;DKFZp434K0435;HEL112	1	1	_____MQIFVKTLTGKTITLEVEPSDTIENV	TLTGK(1)TITLEVEPSDTIENVK	TLTGK(351.97)TITLEVEPSDTIENVK(-351.97)	5	461880000	2048400000	1090000000	412780000	2868700000	1541500000	1196900000	2990400000	2915400000	11
Q5RKT7	Ubiquitin-60S ribosomal protein L40;Ubiquitin;60S ribosomal protein L40;Polyubiquitin-B;Ubiquitin;Polyubiquitin-C;Ubiquitin;Ubiquitin-40S ribosomal protein S27a;Ubiquitin;40S ribosomal protein S27a	UBB;RPS27A;UBC;UBA52;UbC;DKFZp434K0435;HEL112	1	1	KQLEDGRTLSDYNIQKESTLHLVLRLRGGAK;KQLEDGRTLSDYNIQKESTLHLVLRLRGGMQ	TLSDYNIQK(1)ESTLHLVLRLR	TLSDYNIQK(40.97)ESTLHLVLRLR	9	579220000	7065600000	346590000	633440000	250210000	206690000	962350000	437100000	404070000	63
Q5RKT7	Ubiquitin-60S ribosomal protein L40;Ubiquitin;60S ribosomal protein L40;Polyubiquitin-B;Ubiquitin;Polyubiquitin-C;Ubiquitin;Ubiquitin-40S ribosomal protein S27a;Ubiquitin;40S ribosomal protein S27a	UBB;RPS27A;UBC;UBA52;UbC;DKFZp434K0435;HEL112	1	1	KEGIPPDQQRLIFAGKQLEDGRTLSDYNIQK	LIFAGK(1)QLEDGR	LIFAGK(96.89)QLEDGR	6	8648300000	12543000000	9330200000	9189500000	10188000000	9494800000	8879100000	9562900000	11157000000	48
P63261	Actin, aortic smooth muscle;Actin, gamma-enteric smooth muscle;Actin, cytoplasmic 1;Actin, cytoplasmic 1, N-terminally processed;Actin, cytoplasmic 2;Actin, cytoplasmic 2, N-terminally processed;Actin, alpha cardiac muscle 1;Actin, alpha skeletal muscle;Beta-actin-like protein 2	ACTG1;ACTB;ACTA2;ACTG2;PS1TP5BP1;ACTC1;ACTA1;ACTBL2;HEL-176	1	1	LRLDLAGRDLTDYLMKILTERGYNFTTTAER;LRLDLAGRDLTDYLMKILTERGYSFTTTAER;MRLDLAGRDLTDYLMKILTERGYSFVTTAER	DLTDYLMK(1)ILTER	DLTDYLMK(105.66)ILTER	8		7603700	8638700	7564600	7047500	16287000		5071000	11457000	191
Q96J02-2	E3 ubiquitin-protein ligase Itchy homolog	ITCH	1	1	RFIYGNQDLFATSQSKEFDPLGPLPPGWEKR	FIYGNQDLFATSQSK(1)EFDPLGPLPPGWEK	FIYGNQDLFATSQSK(69.09)EFDPLGPLPPGWEK(-69.09)	15		6898100	19074000	9489100	19509000	16413000		15613000	33072000	391
K7ESA8	Cell death-inducing p53-target protein 1	CDIP1	1	1	PPPYPGGPTAPLLEEKSGAPPTPGRSSPAVM	SSEPPPPYPGGPTAPLLEEK(1)SGAPPTPGR	SSEPPPPYPGGPTAPLLEEK(88.01)SGAPPTPGR	20		6448700	28357000		0	0		0	0	21
Q1MSJ5-2	Centrosome and spindle pole-associated protein 1	CSPP1	1	3	EHIRLAEERQKEAERKKKEEEEKYNLQLQHY	EAERK(1)K(1)K(1)	EAERK(75.31)K(75.31)K(75.31)	5		31105000	20908000		0	0		8344400	0	469
Q1MSJ5-2	Centrosome and spindle pole-associated protein 1	CSPP1	1	3	HIRLAEERQKEAERKKKEEEEKYNLQLQHYC	EAERK(1)K(1)K(1)	EAERK(75.31)K(75.31)K(75.31)	6		31105000	20908000		0	0		8344400	0	470
Q1MSJ5-2	Centrosome and spindle pole-associated protein 1	CSPP1	1	3	IRLAEERQKEAERKKKEEEEKYNLQLQHYCE	EAERK(1)K(1)K(1)	EAERK(75.31)K(75.31)K(75.31)	7		31105000	20908000		0	0		8344400	0	471
B3KRG0	Dedicator of cytokinesis protein 7	DOCK7	0.999697	2	_________MNSLTFKKSKDMRAKLEEAILG	MNSLTFK(1)K(1)SK(0.001)DMR	MNSLTFK(35.18)K(35.18)SK(-35.18)DMR	7		248830000	329270000		0	0		0	0	7
B3KRG0	Dedicator of cytokinesis protein 7	DOCK7	0.999697	2	________MNSLTFKKSKDMRAKLEEAILGS	MNSLTFK(1)K(1)SK(0.001)DMR	MNSLTFK(35.18)K(35.18)SK(-35.18)DMR	8		248830000	329270000		0	0		0	0	8
Q9NXX9	Small G protein signaling modulator 3	FLJ00006;SGSM3;RUTBC3	0.5	1	GMRPQLWMRLSGALQKKRNSELSYREIVKNS	LSGALQK(0.5)K(0.5)RNSELSYR	LSGALQK(0)K(0)RNSELSYR	7		0	0		0			56336000	37655000	77
Q9NXX9	Small G protein signaling modulator 3	FLJ00006;SGSM3;RUTBC3	0.5	1	MRPQLWMRLSGALQKKRNSELSYREIVKNSS	LSGALQK(0.5)K(0.5)RNSELSYR	LSGALQK(0)K(0)RNSELSYR	8		0	0		0			56336000	37655000	78
A0A2R8Y7P7	Geranylgeranyl pyrophosphate synthase	GGPS1	1	1	_____________MEKTQETVQRILLEPYKY	EK(1)TQETVQR	EK(72.14)TQETVQR	2		37948000	18794000		0	0		0	0	3
Q58FG0	Putative heat shock protein HSP 90-alpha A5	HSP90AA5P	0.853828	2	PEDEEEKKKQEEKKTKFENLCKIMKDMLEKK	TK(0.854)FENLCK(0.573)IMK(0.573)DMLEK	TK(4.66)FENLCK(0)IMK(0)DMLEK(-45.45)	2		470420000	265590000		0	0		0	0	252
Q58FG0	Putative heat shock protein HSP 90-alpha A5	HSP90AA5P	0.749165	2	KKKQEEKKTKFENLCKIMKDMLEKKVKKVVV	TK(0.502)FENLCK(0.749)IMK(0.749)DMLEK	TK(-2.98)FENLCK(2.98)IMK(2.98)DMLEK(-44.23)	8		470420000	265590000		0	0		0	0	258
Q58FG0	Putative heat shock protein HSP 90-alpha A5	HSP90AA5P	0.749165	2	QEEKKTKFENLCKIMKDMLEKKVKKVVVSNC	TK(0.502)FENLCK(0.749)IMK(0.749)DMLEK	TK(-2.98)FENLCK(2.98)IMK(2.98)DMLEK(-44.23)	11		470420000	265590000		0	0		0	0	261
Q4FZU2	Keratin, type II cytoskeletal 6A	Krt6a	1	2	ARGKLEGLEDALQKAKQDMARLLKEYQDLMN	AK(1)QDMARLLK(0.78)EYQDLMNVK(0.22)	AK(71.38)QDMARLLK(5.5)EYQDLMNVK(-5.5)	2		6854500	12822000		0	0		0	0	427
A0A024QZF0	Proline-rich protein 14	MGC3121;PRR14	1	2	EPRLGSTKGKEPRASKDQVLSEPETKTMGKV	ASK(1)DQVLSEPETK(0.632)TMGK(0.368)VSR	ASK(69.33)DQVLSEPETK(2.35)TMGK(-2.35)VSR	3			0		0			14428000	14405000	273
A0A024QZF0	Proline-rich protein 14	MGC3121;PRR14	0.632101	2	EPRASKDQVLSEPETKTMGKVSRFRIRRTPA	ASK(1)DQVLSEPETK(0.632)TMGK(0.368)VSR	ASK(69.33)DQVLSEPETK(2.35)TMGK(-2.35)VSR	13			0		0			14428000	14405000	283
B3KQ70	Meiosis-specific nuclear structural protein 1	MNS1	0.5	1	KSKLKEEAEKKLRKQKEMKQDFEEQMALKEL	QK(0.5)EMK(0.5)QDFEEQMALK	QK(0)EMK(0)QDFEEQMALK(-62.85)	2		43786000	39518000		0	0		0	0	216
B3KQ70	Meiosis-specific nuclear structural protein 1	MNS1	0.5	1	LKEEAEKKLRKQKEMKQDFEEQMALKELVLQ	QK(0.5)EMK(0.5)QDFEEQMALK	QK(0)EMK(0)QDFEEQMALK(-62.85)	5		43786000	39518000		0	0		0	0	219
B2RAU8	Nucleolar and coiled-body phosphoprotein 1	NOLC1	1	1	ANGTSALTAQNGKAAKNSEEEEEEKKKAAVV	AAK(1)NSEEEEEEKK	AAK(71.61)NSEEEEEEK(-71.61)K(-73.93)	3		0			0	0		7307000	11122000	561
B4E2S2	Poly [ADP-ribose] polymerase 4	PARP4	1	3	SLNDVSKAEGILLLVKAALKNGETAEQLQKM	AEGILLLVK(1)AALK(1)NGETAEQLQK(1)	AEGILLLVK(94.38)AALK(94.38)NGETAEQLQK(94.38)	9		0	0		0	0		63057000	201420000	305
B4E2S2	Poly [ADP-ribose] polymerase 4	PARP4	1	3	VSKAEGILLLVKAALKNGETAEQLQKMMTEF	AEGILLLVK(1)AALK(1)NGETAEQLQK(1)	AEGILLLVK(94.38)AALK(94.38)NGETAEQLQK(94.38)	13		0	0		0	0		63057000	201420000	309
B4E2S2	Poly [ADP-ribose] polymerase 4	PARP4	1	3	VKAALKNGETAEQLQKMMTEFYRLIPHKGTM	AEGILLLVK(1)AALK(1)NGETAEQLQK(1)	AEGILLLVK(94.38)AALK(94.38)NGETAEQLQK(94.38)	23		0	0		0	0		63057000	201420000	319
B4DLY1	Semaphorin-3E	SEMA3E	1	1	RETRKEEVKTDDRVVKMDLGLLFLRLHKSDA	VVK(1)MDLGLLFLR	VVK(66.29)MDLGLLFLR	3		0	0		0	0		32531000	8370700	634
Q2Y0W8-4	Electroneutral sodium bicarbonate exchanger 1;Anion exchange protein	SLC4A8	0.999964		NNLIPIVRSFAEVGKKQSDPHLMDKHGQTVS	K(1)QSDPHLMDK	K(44.45)QSDPHLMDK(-44.45)	1		109990000	445670000		0	0		0	0	191
Q6B0B8	Tigger transposable element-derived protein 3	TIGD3	1	3	__________MELSSKKKLHALSLAEKIQVL	ELSSK(1)K(1)K(1)	ELSSK(64.87)K(64.87)K(64.87)	5		1337200000	0		0	0		1832200000	1048400000	6
Q6B0B8	Tigger transposable element-derived protein 3	TIGD3	1	3	_________MELSSKKKLHALSLAEKIQVLE	ELSSK(1)K(1)K(1)	ELSSK(64.87)K(64.87)K(64.87)	6		1337200000	0		0	0		1832200000	1048400000	7
Q6B0B8	Tigger transposable element-derived protein 3	TIGD3	1	3	________MELSSKKKLHALSLAEKIQVLEL	ELSSK(1)K(1)K(1)	ELSSK(64.87)K(64.87)K(64.87)	7		1337200000	0		0	0		1832200000	1048400000	8
D3DQ48	Transmembrane protein 59	TMEM59	1	1	RSKTEDHEEAGPLPTKVNLAHSEI_______	SKTEDHEEAGPLPTK(1)VNLAHSEI	SK(-66.03)TEDHEEAGPLPTK(66.03)VNLAHSEI	15		46057000	28236000		0	0		0	0	316
J3QSG5	Thioredoxin domain-containing protein 2	TXNDC2	1	3	KAPEETIQSKKEDLPKSSEKAIQPKESNIP_	EDLPK(1)SSEK(1)AIQPK(1)	EDLPK(111.46)SSEK(111.46)AIQPK(111.46)	5		1169100000	1145000000		0			0	0	69
J3QSG5	Thioredoxin domain-containing protein 2	TXNDC2	1	3	ETIQSKKEDLPKSSEKAIQPKESNIP_____	EDLPK(1)SSEK(1)AIQPK(1)	EDLPK(111.46)SSEK(111.46)AIQPK(111.46)	9		1169100000	1145000000		0			0	0	73
J3QSG5	Thioredoxin domain-containing protein 2	TXNDC2	1	3	KKEDLPKSSEKAIQPKESNIP__________	EDLPK(1)SSEK(1)AIQPK(1)	EDLPK(111.46)SSEK(111.46)AIQPK(111.46)	14		1169100000	1145000000		0			0	0	78
Q5RKT7	Ubiquitin-60S ribosomal protein L40;Ubiquitin;60S ribosomal protein L40;Polyubiquitin-B;Ubiquitin;Polyubiquitin-C;Ubiquitin;Ubiquitin-40S ribosomal protein S27a;Ubiquitin;40S ribosomal protein S27a	UBB;RPS27A;UBC;UBA52;UbC;DKFZp434K0435;HEL112	0.965855	1	TITLEVEPSDTIENVKAKIQDKEGIPPDQQR	TITLEVEPSDTIENVK(0.966)AK(0.034)	TITLEVEPSDTIENVK(14.52)AK(-14.52)	16		0	0		0			35081000	39794000	27
B3KN64	Helicase ARIP4	RAD54L2	1	2	IRTSDGRIFAVRATGKPKVPEDGRMAASGSQ	ATGK(1)PK(1)VPEDGR	ATGK(59.15)PK(59.15)VPEDGR	4		0	0		16471000	12438000		0	0	450
B3KN64	Helicase ARIP4	RAD54L2	1	2	TSDGRIFAVRATGKPKVPEDGRMAASGSQGP	ATGK(1)PK(1)VPEDGR	ATGK(59.15)PK(59.15)VPEDGR	6		0	0		16471000	12438000		0	0	452
A0A024R6D4	Enhancer of rudimentary homolog	ERH	1	1	____MSHTILLVQPTKRPEGRTYADYESVNE	SHTILLVQPTK(1)RPEGR	SHTILLVQPTK(82.91)RPEGR	11		16139000	74798000		17613000	57462000		35148000	57426000	12
A0A024QZQ6	DNA damage-inducible transcript 4 protein	DDIT4	1	1	PARLLMPSQLVSQVGKELLRLAYSEPCGLRG	LLMPSQLVSQVGK(1)ELLR	LLMPSQLVSQVGK(77.47)ELLR	13		19885000	12764000		22095000	23386000		0		129
Q96PS2		GAFA3	1	1	______________MKMELGRDVCSSALRIM	MK(1)MELGR	MK(68.4)MELGR	2		0	0		26614000	69592000		0		2
Q5RKT7	Ubiquitin-60S ribosomal protein L40;Ubiquitin;60S ribosomal protein L40;Polyubiquitin-B;Ubiquitin;Polyubiquitin-C;Ubiquitin;Ubiquitin-40S ribosomal protein S27a;Ubiquitin;40S ribosomal protein S27a	UBB;RPS27A;UBC;UBA52;UbC;DKFZp434K0435;HEL112	0.610368	1	TLEVEPSDTIENVKAKIQDKEGIPPDQQRLI	TITLEVEPSDTIENVK(0.39)AK(0.61)	TITLEVEPSDTIENVK(-1.95)AK(1.95)	18		0	0		29006000	64013000		0	0	29
P51160	Cone cGMP-specific 3',5'-cyclic phosphodiesterase subunit alpha'	PDE6C	1	1	ENRKDIAQEMLMNQTKATPEEIKSILKFQEK	DIAQEMLMNQTK(1)	DIAQEMLMNQTK(48.42)	12		0	0		29202000	26794000			0	461
I3L2N8	Zinc finger CCCH domain-containing protein 7A	ZC3H7A	1	2	QCLRNGQVIEPDKNRKYCSAKARHSWTKDRR	NRK(1)YCSAK(1)	NRK(65.25)YCSAK(65.25)	3		0	0		29791000	28359000		0	0	181
I3L2N8	Zinc finger CCCH domain-containing protein 7A	ZC3H7A	1	2	GQVIEPDKNRKYCSAKARHSWTKDRRAMRVM	NRK(1)YCSAK(1)	NRK(65.25)YCSAK(65.25)	8		0	0		29791000	28359000		0	0	186
Q96T67			1	1	________MSWLFGIKGPKGEGAGPPPPLPP	SWLFGIK(1)	SWLFGIK(178.24)	7		25608000	23445000		31373000	112590000		91197000	208110000	8
A0A2P9AB76			1		KLIDELTVAEAKALIKDGTVSGGMIPKVETC	ALIK(1)DGTVSGGMIPK	ALIK(70.49)DGTVSGGMIPK(-70.49)	4		0	0		79125000	129560000		0	0	244
J3KTC5	Spindle and kinetochore-associated protein 2	SKA2	1	1	VEQKESKSRICATVKKTMNMIQKLQKQTDLE	K(1)TMNMIQK	K(78.34)TMNMIQK(-78.34)	1		98424000	37198000		80237000	74001000			0	55
Q5T045		CRIP3	1	1	________EPVYFAEKVMSLGRNWHRPCLRC	EPVYFAEK(1)VMSLGRNWHRPCLR	EPVYFAEK(41.91)VMSLGRNWHRPCLR	8		0	0		116770000	31658000		31000000	58326000	8
Q9P0Y9			1	1	____MILENMLCQNRKVNQVGGRHRISLKEL	MILENMLCQNRK(1)	MILENMLCQNRK(57.86)	12		0	0		355360000	220850000		53347000	270550000	12
Q9GZQ4	Neuromedin-U receptor 2	NMUR2	0.655839	1	TVISVLYYLMALRLKKDKSLEADEGNANIQR	K(0.656)DK(0.344)SLEADEGNANIQR	K(2.8)DK(-2.8)SLEADEGNANIQR	1		840530000	382270000		621410000	112870000		76215000	45484000	245
Q9GZQ4	Neuromedin-U receptor 2	NMUR2	0.5	1	ISVLYYLMALRLKKDKSLEADEGNANIQRPC	K(0.5)DK(0.5)SLEADEGNANIQR	K(0)DK(0)SLEADEGNANIQR	3		840530000	382270000		621410000	112870000		0		247
F2Z371		THAP9	1	1	RRKLKKGAVPSVSLYKMRTQGIVELM_____	GAVPSVSLYK(1)MRTQGIVELM	GAVPSVSLYK(42.1)MRTQGIVELM	10		28828000	15434000			0		0		92
