## Supplemental Table 7 for "The acetylase activity of Cdu1 regulates bacterial exit from infected cells by protecting *Chlamydia* effectors from degradation": S. Table 07_Chlamydia ubiquitinated peptides MS data.xlsx

### Sheet: LC_MS_MS data R1-R3
													Intensities Mock infection			Intensities L2 434 Bu infection			Intensities cdu1::GII infection
Accession niumber	Locus tag L2/434/Bu	Locus tag D/UW-3/CX	Gene name L2/434/Bu	Gene product L2/434/Bu	Positions within proteins	Localization prob	Number of GlyGly (K)	Amino acid	Sequence window	GlyGly (K) Probabilities	GlyGly (K) Score diffs	Position in peptide	Replicate 1	Replicate 2	Replicate 3	Replicate 1	Replicate 2	Replicate 3	Replicate 1	Replicate 2	Replicate 3
YP_001654274.1	CTL0184	CT813	inaC	Inclusion membrane protein	26	1	1	K	NSNSINTFTKDIEMAKQIQGSRKDPLAKTSW	DIEMAK(1)QIQGSR	DIEMAK(97.21)QIQGSR	6	0	0	0	0	0	0	0	0	125880000
YP_001654274.1	CTL0184	CT813	inaC	Inclusion membrane protein	107	1	1;2	K	LCLQVEKSQWWQKEFKSWIEQKSQFRIVMAD	SQWWQK(1)EFK(1)SWIEQK	SQWWQK(186.95)EFK(127.57)SWIEQK(-127.57)	9	0	0	0	0	0	0	0	138070000	144510000
YP_001654274.1	CTL0184	CT813	inaC	Inclusion membrane protein	149	1	1	K	VEFLSKGWSDAAAVHKEDVTKYEQVVEKYGE	GWSDAAAVHK(1)EDVTK	GWSDAAAVHK(79.91)EDVTK(-79.91)	10	0	0	0	0	0	0	0	29640000	30655000
YP_001654274.1	CTL0184	CT813	inaC	Inclusion membrane protein	154	0.745863	1	K	KGWSDAAAVHKEDVTKYEQVVEKYGEKIMKL	GWSDAAAVHK(0.254)EDVTK(0.746)	GWSDAAAVHK(-4.68)EDVTK(4.68)	15	0	0	0	0	0	0	0	143730000	0
YP_001654274.1	CTL0184	CT813	inaC	Inclusion membrane protein	129	1	1	K	SQFRIVMADMLEANQKLQSEVEFLSKGWSDA	IVMADMLEANQK(1)LQSEVEFLSK	IVMADMLEANQK(88.22)LQSEVEFLSK(-88.22)	12	0	0	14864000	0	0	0	0	228300000	268710000
YP_001654274.1	CTL0184	CT813	inaC	Inclusion membrane protein	104	1	2	K	VSALCLQVEKSQWWQKEFKSWIEQKSQFRIV	SQWWQK(1)EFK(1)SWIEQK	SQWWQK(186.95)EFK(127.57)SWIEQK(-127.57)	6	0	0	0	0	0	0	0	138070000	144510000
YP_001654305.1	CTL0215	CT843	rpsO	SSU ribosomal protein S15P	5	1		K	___________MSLDKGTKEEITKKFQLHEK	MSLDK(1)GTK(1)	MSLDK(50.97)GTK(50.97)	5	0	0	0	0	0	278400000	0	0	0
YP_001654305.1	CTL0215	CT843	rpsO	SSU ribosomal protein S15P	8	1		K	________MSLDKGTKEEITKKFQLHEKDTG	MSLDK(1)GTK(1)	MSLDK(50.97)GTK(50.97)	8	0	0	0	0	0	278400000	0	0	0
YP_001654462.1	CTL0378	CT123	accB	Biotin carboxyl carrier protein of acetyl-CoA carboxylase	4	1	2	K	____________MDLKQIEKLMIAMGRNKMK	DLK(1)QIEK(1)LMIAMGR	DLK(41.8)QIEK(41.8)LMIAMGR	3	0	0	45379000	0	0	0	0	58365000	0
YP_001654462.1	CTL0378	CT123	accB	Biotin carboxyl carrier protein of acetyl-CoA carboxylase	8	1	2	K	________MDLKQIEKLMIAMGRNKMKRIVI	DLK(1)QIEK(1)LMIAMGR	DLK(41.8)QIEK(41.8)LMIAMGR	7	0	0	45379000	0	0	0	0	58365000	0
YP_001654552.1	CTL0476	CT223	ipaM	Candidate inclusion membrane protein	132	1	1;2	K	QLEQQLAKALGELDTKCASLLERRDLRENLK	EEISQLEQQLAK(1)ALGELDTK(1)CASLLER	EEISQLEQQLAK(209.16)ALGELDTK(209.16)CASLLER	20	0	0	0	0	0	0	13076000	73449000	118780000
YP_001654552.1	CTL0476	CT223	ipaM	Candidate inclusion membrane protein	124	1	1;2	K	LQQKEEISQLEQQLAKALGELDTKCASLLER	EEISQLEQQLAK(1)ALGELDTK(1)CASLLER	EEISQLEQQLAK(209.16)ALGELDTK(209.16)CASLLER	12	0	0	0	0	0	0	78347000	954610000	1460200000
YP_001654552.1	CTL0476	CT223	ipaM	Candidate inclusion membrane protein	147	1	1	K	KCASLLERRDLRENLKAWQAYCLNLEEDVRD	ENLK(1)AWQAYCLNLEEDVRDLLK	ENLK(191.9)AWQAYCLNLEEDVRDLLK(-191.9)	4	0	0	0	0	0	0	0	17301000	50644000
YP_001654552.1	CTL0476	CT223	ipaM	Candidate inclusion membrane protein	112	1	1;2	K	RSKRIEAREQLLLQQKEEISQLEQQLAKALG	EQLLLQQK(1)EEISQLEQQLAK(1)ALGELDTK	EQLLLQQK(191.1)EEISQLEQQLAK(45.59)ALGELDTK(-45.59)	8	0	0	0	0	0	0	161230000	963830000	892330000
YP_001654552.1	CTL0476	CT223	ipaM	Candidate inclusion membrane protein	166	1	1	K	AYCLNLEEDVRDLLKKLEGYQERLKVLPAKE	K(1)LEGYQER	K(151.44)LEGYQER	1	0	0	0	0	0	0	0	0	10503000
YP_001654552.1	CTL0476	CT223	ipaM	Candidate inclusion membrane protein	188	1	1	K	RLKVLPAKEKQIEELKAMLEHYSRICYERGD	QIEELK(1)AMLEHYSR	QIEELK(63.89)AMLEHYSR	6	0	0	0	0	0	0	0	21623000	18121000
YP_001654552.1	CTL0476	CT223	ipaM	Candidate inclusion membrane protein	28	0.881145	1	K	EANNGINDLSPAPEAKKTGFGLCYKISAVAA	VEANNGINDLSPAPEAK(0.881)K(0.119)	VEANNGINDLSPAPEAK(8.7)K(-8.7)	17	0	0	0	0	0	0	0	50767000	37560000
YP_001654552.1	CTL0476	CT223	ipaM	Candidate inclusion membrane protein	29	0.561753	1	K	ANNGINDLSPAPEAKKTGFGLCYKISAVAAL	VEANNGINDLSPAPEAK(0.438)K(0.562)	VEANNGINDLSPAPEAK(-1.08)K(1.08)	18	0	0	0	0	0	0	0	192910000	184890000
YP_001654557.1	CTL0480	CT228		Candidate inclusion membrane protein	126	1	1;2	K	LSEEKDALASVSFINKMFLRGLTDDLQALEA	NLSEEK(1)DALASVSFINK(1)MFLR	NLSEEK(116.21)DALASVSFINK(116.21)MFLR	17	0	0	0	0	0	0	0	52588000	126140000
YP_001654557.1	CTL0480	CT228		Candidate inclusion membrane protein	142	1	1	K	MFLRGLTDDLQALEAKVMEFEIDCLDRLEKN	GLTDDLQALEAK(1)VMEFEIDCLDR	GLTDDLQALEAK(76.35)VMEFEIDCLDR	12	0	0	0	0	0	0	21261000	22737000	25142000
YP_001654557.1	CTL0480	CT228		Candidate inclusion membrane protein	156	1	1	K	AKVMEFEIDCLDRLEKNEQALLSDVRLVLSS	VMEFEIDCLDRLEK(1)NEQALLSDVR	VMEFEIDCLDRLEK(100.19)NEQALLSDVR	14	0	0	0	0	0	0	0	23902000	59281000
YP_001654557.1	CTL0480	CT228		Candidate inclusion membrane protein	115	1	2	K	KNVLAEQRLRNLSEEKDALASVSFINKMFLR	NLSEEK(1)DALASVSFINK(1)MFLR	NLSEEK(116.21)DALASVSFINK(116.21)MFLR	6	0	0	0	0	0	0	0	13148000	13040000
YP_001654557.1	CTL0480	CT228		Candidate inclusion membrane protein	100	1	1	K	ISRLMYRSSYASLEAKNVLAEQRLRNLSEEK	SSYASLEAK(1)NVLAEQRLR	SSYASLEAK(89.87)NVLAEQRLR	9	0	0	0	0	0	0	33214000	29422000	98220000
YP_001654558.1	CTL0481	CT229	cpoS	Inclusion membrane protein	136	1	1	K	SEVYRANLEARRAVSKYCQELEEKILDLCKR	AVSK(1)YCQELEEK	AVSK(126.86)YCQELEEK(-126.86)	4	0	0	0	0	0	0	0	39223000	0
YP_001654558.1	CTL0481	CT229	cpoS	Inclusion membrane protein	118	1	1	K	LEVVSMQIEELEEEYKALSEVYRANLEARRA	QLEVVSMQIEELEEEYK(1)ALSEVYR	QLEVVSMQIEELEEEYK(204.96)ALSEVYR	17	0	0	0	0	0	0	1985900	104280000	143150000
YP_001654756.1	CTL0684	CT425		Conserved hypothetical protein	354	1	3	K	LSEEPGEGIREVLLMKEPKSPGKHKECKLFP	EVLLMK(1)EPK(1)SPGK(1)	EVLLMK(49.42)EPK(49.42)SPGK(49.42)	6	0	868350000	0	0	0	0	0	0	0
YP_001654756.1	CTL0684	CT425		Conserved hypothetical protein	357	1	3	K	EPGEGIREVLLMKEPKSPGKHKECKLFPLSK	EVLLMK(1)EPK(1)SPGK(1)	EVLLMK(49.42)EPK(49.42)SPGK(49.42)	9	0	868350000	0	0	0	0	0	0	0
YP_001654756.1	CTL0684	CT425		Conserved hypothetical protein	361	1	3	K	GIREVLLMKEPKSPGKHKECKLFPLSKLYKQ	EVLLMK(1)EPK(1)SPGK(1)	EVLLMK(49.42)EPK(49.42)SPGK(49.42)	13	0	868350000	0	0	0	0	0	0	0
YP_001654893.1	CTL0823	CT560		Conserved hypothetical protein	14	0.5		K	__MTANTFGILNILMKQAKADDLAQFLPEHL	TANTFGILNILMK(0.5)QAK(0.5)ADDLAQFLPEHLLLDSPHHQDIPLQSLSFNMR	TANTFGILNILMK(0)QAK(0)ADDLAQFLPEHLLLDSPHHQDIPLQSLSFNMR	13	0	0	0	0	84058000	0	0	0	0
YP_001654893.1	CTL0823	CT560		Conserved hypothetical protein	17	0.5		K	TANTFGILNILMKQAKADDLAQFLPEHLLLD	TANTFGILNILMK(0.5)QAK(0.5)ADDLAQFLPEHLLLDSPHHQDIPLQSLSFNMR	TANTFGILNILMK(0)QAK(0)ADDLAQFLPEHLLLDSPHHQDIPLQSLSFNMR	16	0	0	0	0	84058000	0	0	0	0
