## Supplemental Table 8 for "The acetylase activity of Cdu1 regulates bacterial exit from infected cells by protecting *Chlamydia* effectors from degradation": S. Table 08_ Ubiquitinated proteins.xlsx

### Sheet: Sheet1
Peptides ubiquitinated during Mock infection of Hela cells
					Mock vs. infected (L2) volcano plot				Mock vs. infected (cdu1 GII) volcano plot
Protein IDs (UniProtKB)	Species	Protein	Protein names	Amino acid within protein	Fold change	Log2 Fold change	t test p	-Log10p	Fold change	Log2 Fold change	t test p	-Log10p
J3QSG5	H. sapiens	Thioredoxin domain-containing protein 2	TXNDC2	69	8.64267e-10	-30.1078	0.00331489	2.47953	8.64267e-10	-30.1078	0.00331489	2.47953
J3QSG5	H. sapiens	Thioredoxin domain-containing protein 2	TXNDC2	73	8.64267e-10	-30.1078	0.00331489	2.47953	8.64267e-10	-30.1078	0.00331489	2.47953
J3QSG5	H. sapiens	Thioredoxin domain-containing protein 2	TXNDC2	78	8.64267e-10	-30.1078	0.00331489	2.47953	8.64267e-10	-30.1078	0.00331489	2.47953
Peptides ubiquitinated during infection of Hela cells with L2
					Mock vs. infected (L2) volcano plot				L2 infected vs. cdu1 GII infected volcano plot
Protein IDs (UniProtKB)	Species	Protein	Protein names	Amino acid within protein	Fold change	Log2 Fold change	t test p	-Log10p	Fold change	Log2 Fold change	t test p	-Log10p
I3L2N8	H. sapiens	Zinc finger CCCH domain-containing protein 7A	ZC3H7A	181	29075000	24.7933	0.00783711	2.10584	3.43938e-08	-24.7933	0.00783711	2.10584
I3L2N8	H. sapiens	Zinc finger CCCH domain-containing protein 7A	ZC3H7A	186	29075000	24.7933	0.00783711	2.10584	3.43938e-08	-24.7933	0.00783711	2.10584
					L2 infected vs. cdu1 GII infected volcano plot
A0A024QZQ6	H. sapiens	DNA damage-inducible transcript 4 protein	DDIT4	129	4.39744e-08	-24.4388	0.00903295	2.04417
Peptides ubiquitinated during infection of Hela cells with cdu1 GII
							Mock vs. infected (cdu1 GII) volcano plot				L2 infected vs. cdu1 GII infected volcano plot
Protein IDs (UniProtKB)	Species	Protein	Protein names	Locus tag L2/434/Bu	Locus tag D/UW-3/CX	Amino acid within protein	Fold change	Log2 Fold change	t test p	-Log10p	Fold change	Log2 Fold change	t test p	-Log10p
A0A024QZF0	H. sapiens	Proline-rich protein 14	MGC3121			273	14416500	23.7812	0.000253915	3.59531	14416500	23.7812	0.000253915	3.59531
A0A024QZF0	H. sapiens	Proline-rich protein 14	MGC3121			283	14416500	23.7812	0.000253915	3.59531	14416500	23.7812	0.000253915	3.59531
YP_001654552.1	C. trachomatis	Inclusion membrane protein IPAM	IPAM	CTL0476	CT223	29	188900000	27.493	0.00675612	2.1703	188900000	27.493	0.00675612	2.1703
YP_001654274.1	C. trachomatis	Inclusion membrane protein InaC	InaC	CTL0184	CT813	107	141290000	27.0741	0.00725303	2.13948	141290000	27.0741	0.00725303	2.13948
YP_001654274.1	C. trachomatis	Inclusion membrane protein InaC	InaC	CTL0184	CT813	104	141290000	27.0741	0.00725303	2.13948	141290000	27.0741	0.00725303	2.13948
YP_001654274.1	C. trachomatis	Inclusion membrane protein InaC	InaC	CTL0184	CT813	149	30147500	24.8455	0.00535789	2.27101	30147500	24.8455	0.00535789	2.27101
YP_001654557.1	C. trachomatis	Inclusion membane protein CTL0480	CTL0480	CTL0480	CT228	115	13094000	23.6424	0.00131271	2.88183	13094000	23.6424	0.00131271	2.88183
