## Supplemental Table 10 for "The acetylase activity of Cdu1 regulates bacterial exit from infected cells by protecting *Chlamydia* effectors from degradation": S. Table 10_Primers used in this study.xlsx

### Sheet: Sheet1
Supplementary Table 13. Primers used in this study.
Primer name	Target	Nucleotide sequence
IBS1/2 cdu1 635/636	cdu1 GII integration	5’-AAAAAAGCTTATAATTATCCTTACAGACCATCGAAGTGCGCCCAGATAGGGTG-3’
EBS1/delta cdu1 635/636	cdu1 GII integration	5’-CAGATTGTACAAATGTGGTGATAACAGATAAGTCATCGAAGCTAACTTACCTTTCTTTGT-3’
EBS2 cdu1 635/636	cdu1 GII integration	5’-TGAACGCAAGTTTCTAATTTCGGTTGTCTGTCGATAGAGGAAAGTGTCT-3’
RBP409	cdu1 GII 5' junction and cdu1 ORF	5'-GGCCCCCTTATCCTCTTCCC-3'
RBP436	cdu1 GII 5' junction	5'-AGTGCTATAGCCTTTTTCCTCCT-3'
RBP468	cdu1 GII 3' junction	5'-TGGTGCAAACCAGTCACAGT-3'
RBP118	cdu1 GII 3' junction and cdu1 ORF	5'-AGCCTGGACAAATGAGGCTA-3'
RBP512	aadA CDS	5'-TCCAGAACCTTGACCGAACG-3'
RBP513	aadA CDS	5'-ATGTCATTGCGCTGCCATTC-3'
CTL0247_F	cdu1 CDS	5'-ACCTCTTCCGTCTCCTCCTC-3'
CTL0247_R	cdu1 CDS	5'-ACAAGTAGCCAGTGACTCGC-3'
CTL0246_F	cdu2 CDS	5'-GAACAAACACAGGCGGGTTC-3'
CTL0246_R	cdu2 CDS	5'-ACTGTCGATCCGATGCGTAC-3'
CTL0246-0247_F	cdu1-cdu2 intergenic region	5'-CAAAGAGGCTCCGGATCCAG-3'
CTL0246-0247_R	cdu1-cdu2 intergenic region	5'-GAACCCGCCTGTGTTTGTTC-3'
ipaM forward	L2 ipAM	5'-GGGGACAAGTTTGTACAAAAAAGCAGCTTCGTGAGTTTAGCATTAGGGACTTCTA-3
ipaM reverse	L2 ipAM	5'-GGGGACCACTTTGTACAAGAAAGCTGGGTCCTACACCCGAGAGCCGTA-3'
CTL0480 forward	L2 CTL0480	5' GGGGACAAGTTTGTACAAAAAAGCAGGCTTCAGTACTACTATTAGCGGAGACGC-3'
CTL0480 reverse	L2 CTL0480	5'-GGGGACCACTTTGTACAAGAAAGCTGGGTCCTAAGAAGCTTGGTTAGCGTCTATA-3'
cpoS forward	L2 cpoS	5'-GGGGACAAGTTTGTACAAAAAAGCAGGCTTCAGCTGTTCTAATGTTAATTCAGGTG-3’
cpoS reverse	L2 cpoS	5’-GGGGACCACTTTGTACAAGAAAGCTGGGTCCTATTTTTTACGACGGGATGCCT-3’
RBP460	L2 cdu1p-cdu1-3XFLAG	5’-ATCGAT-GCGGCCGC-AGTAATAGAGGGGGCTCC-3’
RBP461	L2 cdu1p-cdu1-3XFLAG	5’-GTATAC-CTGCAGCTACTTGTCATCGTCATCCTTGTAATCGATGTCATGATCTTTATAATCACCGTCATGGTCTTTGTAGTC-TGCTTCAGGCCAAGAAAG-3’
RBP628	L2 CTL0480p-CTL0480-3XFLAG	5’-CACGGATCCGCGGCCGCTTAAAGACTCCTCAGATATTGCATC
RBP629	L2 CTL0480p-CTL0480-3XFLAG	5’-TGGTCGACCGGTACCTGCAGCTACTTGTCATCGTCATCCTTGTAATCGATGTCATGATCTTTATAATCACCGTCATGGTCTTTGTAGTCAGAAGCTTGGTTAGC-3’
RBP623	L2 ipaMp-ipaM-3XFLAG	5'-CACGGATCCGCGGCCGCGGGTATTTATCTGTTTGCATTGC-3'
RBP624	L2 ipaMp-ipaM-3XFLAG	5'-TGGTCGACCGGTACCTGCAGCTACTTGTCATCGTCATCCTTGTAATCGATGTCATGATCTTTATAATCACCGTCATGGTCTTTGTAGTCCACCCGAGAGCCGTA-3'
RBP525	L2 cdu1 TGC1033-1035GCT (Cdu1 C345A)	5’-CGGATCCAGCgctGGCGCTTGGT-3’
RBP526	L2 cdu1 TGC1033-1035GCT (Cdu1 C345A)	5’-GAGCCTCTTTGGATTACC-3’
RBP527	L2 cdu1 ATC673-675GCT (Cdu1 I225A)	5’-CCCTCTGCCTgctTGCTGTTCGAAAG-3’
RBP528	L2 cdu1 ATC673-675GCT (Cdu1 I225A)	5’-CCTTTGATAGGCTCCCCT-3’
RBP529	L2 cdu1 A802G (Cdu1 K268E)	5’-GCTAGCTATAgAAGGATCTGTAG-3’
RBP530	L2 cdu1 A802G (Cdu1 K268E)	5’-TGTTTCATAGTCTGCATG-3’
